# Total RNA Sequencing Reveals Early Coding, Noncoding, and Isoform-Level Transcriptomic Changes Following Traumatic and Glaucomatous Optic Nerve Injury

**DOI:** 10.64898/2026.09.08.750121

**Authors:** Noah C. Mathew, Kevin K. Park

## Abstract

**Purpose:** Retinal ganglion cell (RGC) death following optic nerve injury is driven by transcriptional programs involved in apoptosis, neuroinflammation, and other regulated cell death pathways; however, the early transcriptomic changes initiating these processes remain poorly defined. We used rRNA-depleted total RNA sequencing to characterize early alterations in protein-coding genes, long noncoding RNAs (lncRNAs), and alternative splicing events in mouse retinas following optic nerve crush (ONC) and silicone oil-induced ocular hypertension under-detected (SOHU), prior to substantial RGC loss.

**Methods:** Whole retinas were collected 6 hours after ONC and 5 days after SOHU induction. Differentially expressed protein-coding genes and lncRNA-classified transcripts were identified using total RNA sequencing, followed by functional enrichment, lncRNA-associated pathway analysis, alternative splicing analysis, and fluorescent in situ hybridization (FISH) validation.

**Results:** In SOHU retinas, hundreds of protein-coding genes and lncRNA-classified transcripts were differentially expressed, with enrichment of immune activation, extracellular matrix remodeling, complement, phagocytic signaling, and suppression of mitochondrial energy metabolism pathways. Similarly, in ONC retinas, many protein-coding genes and lncRNA-classified transcripts were differentially expressed, with a prominent chemokine, cytokine-dominant inflammatory response. FISH validation supported injury-associated upregulation of *Prss56* and *Lif*. Both injury models exhibited substantial transcript-level alterations, with widespread alternative splicing changes detected.

**Conclusions:** Early optic nerve injury induces rapid transcriptional changes involving protein-coding genes, lncRNAs, and transcript isoform regulation before substantial RGC loss. These findings highlight early alterations in both coding and noncoding RNA landscapes following retinal injury and provide a valuable resource of candidate genes and pathways for future validation in RGC degeneration and neuroprotection.
