## Supplementary material for "Total RNA Sequencing Reveals Early Coding, Noncoding, and Isoform-Level Transcriptomic Changes Following Traumatic and Glaucomatous Optic Nerve Injury": Sup. Table 1

### Sheet: Up-Regulated Genes (SOHU)
				SOHU_1	SOHU_2	SOHU_SHAM_1	SOHU_SHAM_2	SOHU	SOHU_SHAM	log2FoldChange	pvalue	padj
				1143.32	650.48	16.1606	8.5481	896.9	12.3543	6.16497	1.51972592767314e-47	2.38536181607576e-43
				2661.06	2879.76	734.004	662.28	2770.41	698.142	1.98814	7.39975177903193e-40	3.87155013078951e-36
				8265.02	7408.89	3295.99	3146.07	7836.96	3221.03	1.28272	4.24329017640195e-27	8.32533532610063e-24
				3288.13	2012.07	547.978	514.157	2650.1	531.067	2.31879	1.03327095657543e-25	1.80202454826756e-22
				13753.1	3463.92	258.827	258.121	8608.51	258.474	5.057	2.48432962876527e-25	4.10463556348417e-22
				11042.6	6532.5	2218.21	1934.89	8787.56	2076.55	2.08118	1.36884631322391e-24	1.95321924839659e-21
				1181.78	663.119	106.141	84.7316	922.45	95.4361	3.27104	5.58412981988776e-23	6.74219243484295e-20
				14926.5	11464.4	5547.56	4492.81	13195.4	5020.18	1.39416	7.60240016747255e-21	7.69853374378381e-18
				4431.13	3279.36	1399.29	1477.78	3855.25	1438.53	1.42221	4.71404232342083e-19	4.11064490602296e-16
				3007.32	2251.38	900.847	964.716	2629.35	932.781	1.49506	1.31246579490492e-18	1.03002315584138e-15
				2950.56	2382.69	1048.46	1105.42	2666.63	1076.94	1.30806	2.5786352689403e-17	1.72230890133136e-14
				1269.14	960.8	304.308	263.49	1114.97	283.899	1.97296	6.28030261582224e-17	4.02349509624269e-14
				490.423	363.65	75.7841	40.4154	427.037	58.0998	2.8745	1.32618966569788e-15	6.71479773961092e-13
				203.912	153.592	23.2336	12.8004	178.752	18.017	3.30007	4.3928097874229e-15	2.02792771833499e-12
				5503.9	5314.03	2899.64	2391.92	5408.97	2645.78	1.03151	5.07888036498218e-15	2.31066974518146e-12
				1786.29	1591.06	703.67	617.867	1688.68	660.769	1.35338	1.34431926931433e-14	5.78094116470074e-12
				1317.17	1095.04	452.938	416.846	1206.1	434.892	1.4713	1.11985183419692e-12	3.0305507568198e-10
				2592.85	2491.67	1353.77	1157.39	2542.26	1255.58	1.01754	2.13051406032201e-12	5.43748759200231e-10
				30278.6	29008.4	17086.5	11999.4	29643.5	14543	1.02736	4.90296279315401e-12	1.14010228150141e-09
				6162.56	4647.76	2792.47	2306.23	5405.16	2549.35	1.0841	5.6663789902049e-12	1.27056406614652e-09
				2034.45	1369.24	729.957	640.083	1701.84	685.02	1.31267	6.01442972533167e-10	8.208912084244e-08
				1320.01	1195.24	567.192	554.33	1257.63	560.761	1.16506	6.09699696705827e-10	8.28558133289582e-08
				406.967	184.592	54.5741	38.2014	295.78	46.3878	2.66942	7.86150338744265e-10	1.03564900631201e-07
				87.5746	63.1517	7.08358	9.4956	75.3631	8.28959	3.16674	9.63829665345097e-10	1.22002180864973e-07
				2102.56	1974.27	1123.23	844.343	2038.41	983.787	1.05071	1.48743105532905e-09	1.78219220186601e-07
				205.091	78.5811	14.1568	14.8076	141.836	14.4822	3.2807	1.50408361889362e-09	1.79529250814861e-07
				2017.84	2473.27	783.604	1162.32	2245.56	972.962	1.2067	1.64143906299463e-09	1.92988970282874e-07
				213.675	103.902	25.2714	22.248	158.789	23.7597	2.73399	3.1353957319051e-09	3.42948929672352e-07
				219.317	155.522	45.4918	41.2918	187.42	43.3918	2.10756	5.52136945930647e-09	5.53759840468207e-07
				1670.06	1197.11	637.92	429.723	1433.59	533.821	1.42482	5.55878441957216e-09	5.55736816876463e-07
				3147.85	1590.91	806.822	876.905	2369.38	841.864	1.49274	8.22692126941531e-09	7.77890097859896e-07
				926.776	905.44	438.762	337.61	916.108	388.186	1.23828	3.62764588424253e-08	2.81878860391439e-06
				307.681	275.201	104.113	77.3548	291.441	90.7338	1.68184	4.13258554505026e-08	3.16414940073702e-06
				273.76	513.689	107.167	102.636	393.724	104.902	1.9069	5.52151720342098e-08	4.05928496603727e-06
				310.454	369.618	124.343	104.812	340.036	114.577	1.56815	5.66937709238902e-08	4.15824966552047e-06
				569.148	549.481	236.567	200.029	559.314	218.298	1.35671	5.77517008847906e-08	4.21614277715197e-06
				136.425	177.068	43.4629	34.9787	156.746	39.2208	1.99509	5.8549512136909e-08	4.26446933875138e-06
				1378.65	1279.86	687.458	451.952	1329.25	569.705	1.22191	6.83004745542788e-08	4.88634523896998e-06
				5911.76	3441.71	2127.24	2248.95	4676.74	2188.09	1.09581	6.83328733405906e-08	4.88634523896998e-06
				306.772	240.154	97.036	72.0627	273.463	84.5493	1.69178	1.23972990893252e-07	8.26276036119101e-06
				151.026	114.696	31.3488	34.8838	132.861	33.1163	2.00053	1.53151820540513e-07	9.85916729898372e-06
				17.2739	21.4143	0	0	19.3441	0	7.28433	1.55787575877427e-07	9.98057873866161e-06
				1050.54	1922.93	530.813	607.124	1486.74	568.969	1.38555	1.65378217546715e-07	1.05305334791612e-05
				630.871	382.075	178.946	162.962	506.473	170.954	1.56617	3.48813366060421e-07	1.9694153214692e-05
				27.7304	59.4421	5.04226	0.0339868	43.5863	2.53812	4.02012	3.63649746234144e-07	2.03851657746111e-05
				167.382	123.441	44.4655	30.7874	145.412	37.6265	1.94642	3.6589117470614e-07	2.04378216305608e-05
				34.7038	19.386	0.00277084	2.09001	27.0449	1.04639	4.5473	5.40414260211207e-07	2.82744740942503e-05
				49.7866	112.006	6.0845	14.7079	80.8965	10.3962	2.94578	7.73729627542724e-07	3.8615135878889e-05
				122.075	128.387	38.3753	13.9571	125.231	26.1662	2.25252	8.77206332205262e-07	4.3009353113813e-05
				816.11	1029.03	359.963	475.864	922.572	417.913	1.14239	1.60421505262363e-06	7.12645042494284e-05
				547.984	546.573	265.875	202.202	547.278	234.039	1.22488	2.0575526917832e-06	8.70494529655772e-05
				796.023	786.792	420.552	292.177	791.407	356.365	1.15055	2.79278793966607e-06	0.000113256
				563.525	383.078	184.014	191.453	473.301	187.734	1.33355	3.13010440857135e-06	0.000123133
				743.361	443.341	250.691	158.916	593.351	204.804	1.53402	3.82792857306279e-06	0.000146366
				14.4162	14.5869	0	0	14.5015	0	6.87179	4.99578309777563e-06	0.000183639
				46.1911	36.9218	9.08845	4.29113	41.5564	6.68979	2.61033	5.62843880222433e-06	0.000201483
				788.522	498.79	248.731	283.432	643.656	266.082	1.2741	6.64980890457245e-06	0.000230919
				783.617	624.312	346.785	337.474	703.965	342.129	1.04071	9.66393107629556e-06	0.000313399
				104.798	101.136	31.3472	33.8347	102.967	32.5909	1.65616	1.1237315491572e-05	0.000355607
				1345.6	3183.44	964.519	850.592	2264.52	907.555	1.31902	1.20107495685421e-05	0.000376665
				92.4705	47.5376	17.172	9.60467	70.0041	13.3884	2.37482	1.29819490986644e-05	0.000401903
				68.4573	28.0779	9.08253	2.19312	48.2676	5.63782	3.06587	1.37444846474188e-05	0.000422179
				1066.43	580.446	322.534	354.327	823.436	338.43	1.28251	1.41296741273317e-05	0.00043274
				84.6014	83.6351	23.2604	26.4211	84.1183	24.8407	1.75506	1.47853505709285e-05	0.00044888
				131.738	119.6	48.5093	33.9632	125.669	41.2362	1.60435	1.54728388257688e-05	0.000465698
				186.511	182.833	79.8515	60.4109	184.672	70.1312	1.395	1.77302803206298e-05	0.000521151
				67.3811	47.594	16.1524	5.40374	57.4875	10.7781	2.39934	2.22410691410213e-05	0.000626743
				200.014	174.05	71.7905	77.1974	187.032	74.4939	1.32681	2.88188207105781e-05	0.000774555
				137.594	95.2279	39.4263	35.9986	116.411	37.7125	1.6229	3.14590736499741e-05	0.000833387
				80.8086	66.093	22.2378	19.077	73.4508	20.6574	1.82381	3.14919985875021e-05	0.000833555
				217.172	282.11	30.401	98.9985	249.641	64.6997	1.94453	3.56907628865457e-05	0.000925857
				135.562	131.285	49.5422	49.7223	133.424	49.6322	1.42451	3.67898732256684e-05	0.000948955
				44.1603	57.423	13.1413	11.6577	50.7917	12.3995	2.02347	4.61381345073969e-05	0.00114677
				113.485	98.1942	32.3659	40.139	105.84	36.2525	1.54288	4.93102348208142e-05	0.00121028
				354.726	372.5	186.017	159.819	363.613	172.918	1.07164	5.2229706431101e-05	0.00126707
				23.1989	6.73144	0	0	14.9652	0	6.91509	5.92433885954344e-05	0.00140572
				574.186	315.92	198.139	153.524	445.053	175.831	1.33914	6.81338914375063e-05	0.00157385
				164.441	142.929	63.6913	59.2715	153.685	61.4814	1.32002	7.25127993858532e-05	0.00164951
				6.63018	21.4779	0	0	14.054	0	6.82665	8.28413167141949e-05	0.00183785
				322.127	270.321	143.56	131.222	296.224	137.391	1.10767	9.37282547295092e-05	0.00203058
				81.643	104.114	36.3781	24.4352	92.8784	30.4067	1.60663	9.6480514321349e-05	0.00207731
				7.62465	16.5825	0	0	12.1036	0	6.61335	9.72246071033639e-05	0.0020919
				106.304	461.36	51.586	70.7581	283.832	61.1721	2.21123	9.84334954427476e-05	0.00211645
				465.534	263.412	141.556	156.514	364.473	149.035	1.28946	9.87840178426694e-05	0.00212109
				77.8481	83.6522	30.3198	23.3395	80.7501	26.8297	1.5849	0.000103584	0.00220306
				10.5709	10.6965	0	0	10.6337	0	6.4288	0.000107716	0.00227093
				40.4327	30.1076	9.076	0.0587596	35.2702	4.56738	2.90201	0.000109279	0.0022989
				605.727	522.217	322.488	236.078	563.972	279.283	1.0134	0.000109409	0.0022989
				27.8066	40.8984	7.07651	6.36076	34.3525	6.71864	2.33315	0.000110648	0.00231718
				19.2737	12.6082	2.01754	0.014028	15.941	1.01578	3.79718	0.000114277	0.00237103
				0	117.105	0	0	58.5526	0	8.87065	0.000123242	0.00252699
				19.2162	20.4272	0.00542725	4.1742	19.8217	2.08981	3.17878	0.000126445	0.00257919
				372.129	305.326	169.847	155.554	338.728	162.7	1.05731	0.000128987	0.00261911
				12540.6	5402.31	4326.25	4434.48	8971.45	4380.36	1.03427	0.000133501	0.00268818
				20.0405	48.7457	7.05902	0.0466224	34.3931	3.55282	3.2177	0.000137474	0.00274528
				47.136	40.823	10.1168	12.6691	43.9795	11.393	1.93804	0.000149292	0.0029383
				24.9018	41.8882	5.06142	7.37988	33.395	6.22065	2.40294	0.000160935	0.00312346
				136.742	65.0148	24.2814	33.7697	100.879	29.0255	1.79256	0.00016229	0.00313708
				10.5787	9.71843	0	0	10.1486	0	6.36224	0.000167715	0.00321815
				188.414	195.491	75.8463	94.0585	191.952	84.9524	1.17511	0.000183528	0.00344165
				11.45	24.3791	1.01445	2.10554	17.9145	1.56	3.4262	0.000202184	0.0036987
				165.458	122.47	41.4839	66.4764	143.964	53.9801	1.41327	0.000203281	0.0037058
				288.163	568.168	188.044	169.315	428.165	178.68	1.26021	0.000262382	0.00453217
				143.32	113.734	46.5246	59.1573	128.527	52.841	1.28062	0.000377595	0.00605078
				310.395	431.908	172.901	194.585	371.151	183.743	1.01389	0.000389732	0.00619366
				98.1938	61.1791	28.3069	26.4675	79.6865	27.3872	1.53655	0.000418052	0.00653885
				231.978	101.937	68.6937	27.7708	166.958	48.2322	1.78924	0.000437386	0.00678715
				2.57255	134.62	0.00542725	4.1742	68.5961	2.08981	4.95174	0.000460054	0.0070346
				555.385	1197.45	383.197	424.139	876.416	403.668	1.11819	0.000537894	0.00795363
				60.8313	14.4373	5.05911	6.33554	37.6343	5.69733	2.69646	0.00055411	0.00813594
				9.6258	7.76761	0	0	8.69671	0	6.14245	0.000557047	0.00816759
				23.0557	25.2943	6.06271	4.25846	24.175	5.16059	2.2003	0.00055879	0.00818933
				10.5288	16.5643	0.00277084	2.09001	13.5465	1.04639	3.55616	0.000584883	0.00846101
				266.451	177.874	90.0015	110.981	222.163	100.491	1.14367	0.000588992	0.00849318
				22.1335	18.4589	2.03011	5.24939	20.2962	3.63975	2.44379	0.000601426	0.00863506
				173.007	192.591	85.9431	89.9019	182.799	87.9225	1.05499	0.000643262	0.00911661
				6.70246	9.7414	0	0	8.22193	0	6.06265	0.000661634	0.00931937
				184.336	375.601	135.429	76.4151	279.969	105.922	1.40148	0.000679206	0.00953034
				107.63	122.57	40.4628	55.9582	115.1	48.2105	1.25365	0.00069974	0.0097325
				19.3545	3.81815	0	0	11.5863	0	6.54852	0.000716809	0.00993131
				36.5905	26.2154	9.09387	6.3839	31.403	7.73888	2.00276	0.000791862	0.010737
				38.4344	41.8302	15.1464	6.44371	40.1323	10.795	1.88057	0.000797376	0.0107893
				151.667	298.753	68.6444	4.58825	225.21	36.6163	2.61864	0.00079934	0.0107973
				12.0592	430.422	24.2451	13.8567	221.241	19.0509	3.53075	0.000854092	0.0113609
				66.2593	86.6092	31.3368	27.5419	76.4342	29.4393	1.37272	0.00086025	0.0114331
				67.2338	83.6814	34.3512	20.2252	75.4576	27.2882	1.46277	0.000888156	0.011695
				9.56059	16.5702	2.01754	0.014028	13.0654	1.01578	3.51354	0.000896245	0.0117572
				275.049	212.921	93.0504	137.335	243.985	115.193	1.08208	0.000910516	0.0118996
				6.7099	8.76295	0	0	7.73643	0	5.97626	0.000946638	0.0122371
				176.945	151.679	66.7497	86.6376	164.312	76.6937	1.09827	0.000963834	0.0124054
				107.063	25.088	13.1479	14.7964	66.0758	13.9721	2.23036	0.000965896	0.0124207
				94.1463	116.753	53.5409	24.544	105.45	39.0424	1.43038	0.0010115	0.0128763
				703.341	2111.75	594.495	601.911	1407.54	598.203	1.23429	0.0010576	0.0133548
				241.433	170.108	99.0823	98.3877	205.77	98.735	1.05851	0.00107223	0.0134864
				93.2347	98.2371	36.4112	45.4219	95.7359	40.9166	1.22423	0.00108068	0.0135753
				9.64323	5.81166	0	0	7.72744	0	5.97434	0.00114528	0.0141713
				184.474	249.052	105.153	110	216.763	107.576	1.00997	0.00116456	0.0143703
				142.852	528.442	125.338	87.9644	335.647	106.651	1.65331	0.0012037	0.0147413
				81.6813	91.4416	41.435	29.7171	86.5614	35.576	1.27959	0.00120574	0.0147488
				66.3366	65.1556	31.3097	13.9108	65.7461	22.6102	1.53408	0.0012483	0.0151299
				12.5613	4.82033	0	0	8.69079	0	6.14046	0.00129317	0.0155537
				131.869	78.6681	36.414	47.522	105.269	41.968	1.32417	0.00131274	0.0157392
				116.763	2119.8	173.903	178.766	1118.28	176.334	2.66395	0.00131845	0.0157732
				33.4834	72.0978	13.1539	17.9356	52.7906	15.5447	1.75604	0.00133708	0.0159342
				57.5765	85.6609	29.3125	24.3795	71.6187	26.846	1.41143	0.00133726	0.0159342
				157.414	330.867	90.0047	115.194	244.141	102.6	1.24958	0.0013537	0.0161028
				761.03	2212.88	693.562	624.199	1486.96	658.881	1.17413	0.00136982	0.0162331
				14.0029	284.474	12.1537	23.1576	149.238	17.6557	3.06765	0.00138104	0.0163352
				6.71764	7.78449	0	0	7.25106	0	5.88438	0.00141743	0.0166185
				160.627	127.348	78.8203	44.6343	143.987	61.7273	1.22013	0.00145852	0.0170081
				452.082	250.765	158.747	179.772	351.423	169.26	1.05342	0.00155102	0.0178024
				24.6495	155.942	16.1869	21.1102	90.2957	18.6486	2.2673	0.00162532	0.0184595
				66.2131	102.207	21.2618	40.0327	84.21	30.6472	1.45449	0.00164424	0.0186065
				215.434	169.162	83.9366	105.684	192.298	94.8104	1.01946	0.00166043	0.0187026
				86.5895	68.0297	29.3299	34.8659	77.3096	32.0979	1.26523	0.0017053	0.0190238
				230.869	157.458	103.109	83.6661	194.163	93.3876	1.05491	0.00180469	0.0199693
				73.9025	112.906	36.4055	41.2226	93.4043	38.8141	1.26437	0.00185197	0.0203703
				47.0924	49.6065	11.1428	22.0981	48.3495	16.6205	1.53431	0.00192295	0.0209199
				1491.79	220.415	250.723	216.943	856.1	233.833	1.87166	0.00193697	0.0210326
				386.899	4053.21	450.957	595.398	2220.05	523.177	2.08479	0.00202994	0.0217933
				37.5837	22.3058	11.0997	2.2099	29.9447	6.65481	2.14518	0.00204372	0.0219114
				36.1953	169.532	9.13952	33.5964	102.864	21.3679	2.25689	0.00209655	0.022295
				179.811	162.389	99.0527	68.9145	171.1	83.9836	1.02536	0.00210826	0.0223817
				6.72569	6.80603	0	0	6.76586	0	5.78626	0.0021686	0.0228522
				13.9576	910.936	45.4933	42.3419	462.447	43.9176	3.39276	0.00220228	0.0231317
				41.3386	40.8432	15.1636	13.7719	41.0909	14.4678	1.49811	0.00226888	0.0236102
				372.741	775.342	268.948	295.09	574.042	282.019	1.02502	0.0023005	0.0238341
				7.70383	5.82208	0	0	6.76296	0	5.78555	0.00232166	0.0240058
				7.70383	5.82208	0	0	6.76296	0	5.78555	0.0023237	0.0240156
				5.7484	7.79057	0	0	6.76948	0	5.78697	0.00234708	0.0241731
				139.435	124.458	68.7433	61.4035	131.947	65.0734	1.01839	0.00244105	0.0249526
				99.9707	103.095	56.572	25.6105	101.533	41.0913	1.30228	0.00252426	0.0255536
				62.4601	69.0681	31.3272	22.2993	65.7641	26.8132	1.29012	0.00259597	0.0261027
				142.306	132.248	61.689	75.0327	137.277	68.3608	1.00479	0.00268598	0.0268444
				6.64584	18.5448	0.00277084	2.09001	12.5953	1.04639	3.45024	0.00272856	0.027149
				100.071	73.8509	36.404	40.173	86.9607	38.2885	1.18103	0.00290014	0.0284593
				79.895	54.3916	33.3307	14.9739	67.1433	24.1523	1.46996	0.00292638	0.0286094
				3.79098	10.7396	0	0	7.26531	0	5.8867	0.0030632	0.0295604
				13.5211	5.79302	0.00140017	1.04837	9.65706	0.524883	3.92596	0.00311342	0.0298523
				89.0643	296.925	64.7165	72.9478	192.994	68.8322	1.48559	0.00312445	0.0299398
				90.3758	87.521	34.3935	46.4549	88.9484	40.4242	1.13572	0.00316672	0.0302525
				44.2426	39.8568	19.19	9.62269	42.0497	14.4063	1.53622	0.00328343	0.0310509
				34.4682	66.2413	21.213	11.7355	50.3548	16.4743	1.60446	0.00328392	0.0310509
				50.8896	65.2036	24.2622	22.2388	58.0466	23.2505	1.31542	0.00330634	0.031244
				119.772	478.853	121.29	80.5793	299.312	100.934	1.56757	0.00332009	0.0313335
				272.02	307.359	187.984	90.2493	289.69	139.117	1.05757	0.00337541	0.0317438
				96.18	82.6335	45.4838	36.0425	89.4067	40.7631	1.1306	0.00339944	0.0319411
				3.7024	29.3171	2.01754	0.014028	16.5098	1.01578	3.85121	0.00341711	0.0320591
				54.7444	67.1415	22.1907	0.127333	60.943	11.159	2.43257	0.00345236	0.0323223
				15.3705	16.5371	0.0067147	5.21681	15.9538	2.61176	2.55954	0.00346013	0.032366
				5.75622	6.81198	0	0	6.2841	0	5.68173	0.00349708	0.0325855
				303.478	740.372	277.999	195.895	521.925	236.947	1.13899	0.00359379	0.0332227
				28.8666	24.2919	2.03921	10.4682	26.5792	6.25369	2.06759	0.00364173	0.0335252
				16.419	6.75741	0.00277084	2.09001	11.5882	1.04639	3.33079	0.00367749	0.0338049
				46.0435	70.0976	27.2795	17.0255	58.0706	22.1525	1.38512	0.00374638	0.0342975
				8.29784	159.909	11.1257	12.6811	84.1033	11.9034	2.80706	0.00376782	0.0344537
				16.3761	11.6442	4.03396	0.0274722	14.0102	2.03071	2.69647	0.00379351	0.0346583
				0	34.2311	0	0	17.1155	0	7.10013	0.00379716	0.0346815
				9.66206	3.85666	0	0	6.75936	0	5.78391	0.00390451	0.0354352
				3487.84	3821.2	892.862	2737	3654.52	1814.93	1.00965	0.00392562	0.0355856
				70.8629	192.796	38.447	59.0942	131.83	48.7706	1.43176	0.0040183	0.0362166
				23.0381	28.2252	9.09121	5.33784	25.6316	7.21453	1.81012	0.00411958	0.0368964
				24.956	31.1465	9.09887	8.47507	28.0513	8.78697	1.66105	0.00431555	0.0382478
				5.67905	18.5514	2.01754	0.014028	12.1153	1.01578	3.40725	0.00438678	0.0386283
				28.8541	26.2455	12.1084	2.21781	27.5498	7.1631	1.92115	0.00461318	0.0400489
				77.8548	81.7022	25.305	44.2717	79.7785	34.7883	1.19477	0.00470984	0.0406276
				52.9374	39.8285	22.2245	12.7919	46.383	17.5082	1.39861	0.00495734	0.0421669
				100.839	140.123	65.7016	51.9251	120.481	58.8133	1.03294	0.00495788	0.0421669
				83.4941	135.293	59.6246	39.2815	109.394	49.453	1.14341	0.00532043	0.0445149
				24.0622	19.4275	2.03583	8.37999	21.7449	5.20791	2.03883	0.0053221	0.0445149
				5.76439	5.83341	0	0	5.7989	0	5.56822	0.00547302	0.0454041
				5.76439	5.83341	0	0	5.7989	0	5.56822	0.00547792	0.0454092
				9.6096	9.72387	2.01754	0.014028	9.66674	1.01578	3.08382	0.0054844	0.0454167
				9.6096	9.72387	0.00277084	2.09001	9.66674	1.04639	3.07454	0.00555381	0.0458562

### Sheet: Down-Regulated Genes (SOHU)
				SOHU_1	SOHU_2	SOHU_SHAM_1	SOHU_SHAM_2	SOHU	SOHU_SHAM	log2FoldChange	pvalue	padj
				16977.9	18942.5	52896.7	63603.9	17960.2	58250.3	-1.69745	1.69030207656612e-42	1.76873209291879e-38
				107227	110954	284682	316055	109091	300368	-1.4612	8.80955200476612e-41	6.91373641334045e-37
				25768.7	28277.1	69646.6	72476.2	27022.9	71061.4	-1.39488	4.4025400089978e-38	1.72755669953074e-34
				116135	122832	303220	353156	119484	328188	-1.45771	1.17555996886973e-36	3.69031785427584e-33
				15656.1	15129.1	36687.7	45451.3	15392.6	41069.5	-1.41581	1.97596243792547e-30	5.16911773761304e-27
				2196.62	2981.95	7768.86	8977.84	2589.28	8373.35	-1.69322	4.06445836767333e-28	9.11367693414294e-25
				5249.03	6436.44	15280.9	14366.6	5842.74	14823.8	-1.3432	1.0795372320563e-26	1.99346075227714e-23
				14074.6	12735.6	29054.3	29093.9	13405.1	29074.1	-1.11694	3.56847106545413e-25	5.6010721843368e-22
				128866	150405	317240	388252	139635	352746	-1.33697	3.83719337656372e-25	5.7360559274804e-22
				11.4844	18.514	242.642	224.312	14.9992	233.477	-3.94948	2.23950361722331e-23	3.05663032834236e-20
				59609.2	72913.5	144421	171242	66261.4	157831	-1.25214	8.17181674470049e-22	8.55098904165459e-19
				1394.97	1367.4	3098.84	3166.12	1381.19	3132.48	-1.18131	2.20831187115294e-19	2.03892136056568e-16
				8191.88	8621.72	16062.4	18179	8406.8	17120.7	-1.02609	3.35842540945006e-19	3.01221972724161e-16
				3558.06	3512.87	6839.72	8142.12	3535.46	7490.92	-1.08317	3.90956270965039e-18	2.85416261817082e-15
				6225.88	6266.18	11529.9	13693.7	6246.03	12611.8	-1.01372	1.6084376090979e-17	1.1220460761067e-14
				991.221	897.637	2219.24	2225.71	944.429	2222.47	-1.23451	2.45221530890531e-16	1.45245175428595e-13
				1991.06	1788.49	3762.09	4076.89	1889.78	3919.49	-1.05234	5.94034211457519e-16	3.21515895966801e-13
				103571	123649	210028	282709	113610	246368	-1.11673	2.80806151012315e-14	1.11583122690868e-11
				2784.17	2657.01	4965.25	6197.77	2720.59	5581.51	-1.03663	3.51163169940149e-14	1.31234693223347e-11
				6031.68	6166.98	10655.4	14205.6	6099.33	12430.5	-1.02711	9.08143891558331e-14	3.06542505847303e-11
				5824.05	5513.4	9930.48	13037.8	5668.73	11484.1	-1.01849	1.11203741633457e-13	3.63636235141405e-11
				2158.33	1977.18	3818.73	4865.93	2067.75	4342.33	-1.07027	1.37411764630958e-13	4.44704135597427e-11
				1399.85	1147.55	2592.34	3175.52	1273.7	2883.93	-1.17881	1.42930391722517e-13	4.52718897246342e-11
				20056.2	24189.5	39398.3	50302.5	22122.8	44850.4	-1.01958	2.08957137662945e-13	6.38120132489604e-11
				61465.6	75556	127308	186026	68510.8	156667	-1.1933	7.37896416364374e-13	2.04383651686466e-10
				78809.9	95866.8	156575	232798	87338.4	194686	-1.15646	7.11724630881696e-12	1.57048068767513e-09
				1209.44	1130.09	2114.12	2644.47	1169.76	2379.29	-1.02412	8.55538464679256e-11	1.48381566205587e-08
				153541	184722	285896	415676	169132	350786	-1.05244	9.7262825237524e-11	1.65310948288179e-08
				531.533	690.591	1357.85	1598.3	611.062	1478.08	-1.27415	2.43963085954179e-10	3.69975323394859e-08
				1889.03	2245.68	3532.62	5085.88	2067.36	4309.25	-1.05955	7.9320033736676e-10	1.03564900631201e-07
				1046.92	1094.14	1925.07	2954.28	1070.53	2439.68	-1.18818	8.85775607842736e-10	1.13960114268029e-07
				44.2426	39.8568	202.188	165.135	42.0497	183.662	-2.12349	1.09187395741426e-09	1.354786848662e-07
				802.747	804.302	1491.31	1791.87	803.524	1641.59	-1.03047	2.52759281224717e-09	2.83379262721654e-07
				1106.59	984.189	1823.96	2555.53	1045.39	2189.75	-1.06651	6.90919758445681e-09	6.63282968107854e-07
				2.83646	8.78934	81.8503	44.648	5.8129	63.2491	-3.41641	2.93314484726109e-08	2.38542184054974e-06
				827.756	804.293	1423.59	1965.27	816.024	1694.43	-1.05387	3.08265709285702e-08	2.47495579178946e-06
				1765.92	2410.09	3513.42	5284.73	2088	4399.07	-1.075	4.23675571228901e-08	3.23601545791184e-06
				1005.67	847.042	1603.55	2171.56	926.358	1887.55	-1.02664	4.32066586729554e-08	3.28412452557244e-06
				2485.03	3411.82	4844.96	7556.95	2948.42	6200.96	-1.07249	8.69036325961699e-08	6.03557264260833e-06
				75.1387	40.746	186.085	314.94	57.9424	250.513	-2.11011	2.06745941930285e-07	1.27508224146867e-05
				504.68	557.301	1052.5	1098.02	530.991	1075.26	-1.01775	2.43814426331907e-07	1.45941830479996e-05
				76.9652	62.2014	216.361	211.586	69.5833	213.974	-1.61876	3.53020028702898e-07	1.98958792478301e-05
				894.999	987.172	1521.67	2472.92	941.085	1997.3	-1.08546	4.50228087259898e-07	2.42844675519978e-05
				53.9087	38.8496	135.495	157.546	46.3791	146.52	-1.65674	3.76060052126409e-06	0.000144495
				493.367	315.958	837.159	955.154	404.662	896.157	-1.14672	7.15328582119835e-06	0.000244614
				62.4834	63.216	217.337	150.407	62.8497	183.872	-1.54682	7.92752862707402e-06	0.000267305
				469.39	258.543	774.479	923.391	363.966	848.935	-1.22155	2.457409061509e-05	0.000681475
				240.492	160.37	440.823	471.762	200.431	456.293	-1.18628	2.9669126418032e-05	0.00079401
				25.8511	45.7885	81.9867	257.535	35.8198	169.761	-2.24181	4.19348694449897e-05	0.00105821
				123.904	173.195	346.775	307.907	148.55	327.341	-1.13926	0.000100849	0.00215364
				86.4213	120.669	228.504	246.44	103.545	237.472	-1.19653	0.00011515	0.00238286
				21.0717	34.0954	87.953	79.387	27.5835	83.67	-1.59661	0.000147101	0.00290245
				0	0	10.11	9.53225	0	9.82114	-6.31468	0.000183086	0.00343541
				88.0482	383.546	784.583	884.287	235.797	834.435	-1.82281	0.000192604	0.00357764
				168.384	109.8	280.082	345.795	139.092	312.939	-1.16906	0.00020216	0.0036987
				0	0	11.1164	8.49772	0	9.80707	-6.31254	0.000205661	0.00373617
				115.416	97.2158	222.434	230.595	106.316	226.514	-1.09024	0.000225553	0.00402762
				165.429	133.186	278.061	345.791	149.308	311.926	-1.06215	0.0002344	0.00415019
				0	0	13.1314	7.4722	0	10.3018	-6.38243	0.00027028	0.0046263
				107.722	91.3827	221.411	205.268	99.5524	213.34	-1.0986	0.000281153	0.00476307
				15.3636	17.5147	58.6271	47.6801	16.4392	53.1536	-1.68525	0.0003589	0.00579557
				64.4181	62.2349	148.616	136.51	63.3265	142.563	-1.16907	0.000389649	0.00619366
				4319.93	1493.57	7012.56	6070.02	2906.75	6541.29	-1.17015	0.000443924	0.00686148
				12.4175	24.3733	53.6035	68.6691	18.3954	61.1363	-1.72625	0.000446394	0.00687934
				0	0	11.1139	7.45165	0	9.28277	-6.23422	0.000454868	0.00697568
				339.582	193.395	488.365	639.831	266.488	564.098	-1.08152	0.000510587	0.00765442
				61.5515	55.4149	136.486	129.09	58.4832	132.788	-1.18121	0.000517931	0.00773195
				152.182	60.1216	264.904	290.858	106.152	277.881	-1.38762	0.000592545	0.00853657
				15.3147	25.3339	47.5575	82.2992	20.3243	64.9284	-1.67013	0.000883788	0.0116551
				236.547	206.144	327.644	606.827	221.346	467.235	-1.07743	0.000890369	0.0117046
				76.9073	76.8294	184.996	143.999	76.8684	164.498	-1.09637	0.000895811	0.0117564
				30.7763	28.191	58.6821	101.323	29.4836	80.0024	-1.43644	0.00118302	0.0145466
				0	0	4.06394	13.6334	0	8.84869	-6.1697	0.00143754	0.0168072
				0	0	6.0747	9.48244	0	7.77857	-5.98344	0.00150953	0.0174796
				0	0	6.0747	9.48244	0	7.77857	-5.98345	0.00151016	0.0174805
				0	0	0.0421698	46.0558	0	23.049	-7.54748	0.00163704	0.0185389
				17.2444	26.3005	50.5741	68.6478	21.7724	59.611	-1.44797	0.00167406	0.0187955
				198.06	187.687	277.092	519.025	192.874	398.058	-1.04487	0.00168204	0.0188513
				8.68266	4.83888	23.2622	27.4692	6.76077	25.3657	-1.88747	0.00176864	0.0196396
				20.1976	18.4679	51.5657	52.8881	19.3327	52.2269	-1.42758	0.00180752	0.0199865
				0	0	3.05722	15.7087	0	9.38296	-6.25537	0.00208558	0.0222235
				0	3.91623	22.2196	10.6961	1.95812	16.4579	-3.00615	0.00221349	0.0232239
				21.1947	14.5542	48.5325	49.7153	17.8745	49.1239	-1.45179	0.00226223	0.0235776
				0	1.95668	6.09575	22.0306	0.978338	14.0632	-3.70202	0.002369	0.0243517
				66.2185	100.257	148.65	194.504	83.238	171.577	-1.04247	0.00288485	0.0283447
				7.70383	5.82208	23.2568	24.3251	6.76296	23.7909	-1.79492	0.00306991	0.0295978
				37.468	41.8339	80.8947	91.9808	39.651	86.4378	-1.12172	0.00308945	0.0297033
				12.4791	14.5974	37.412	39.1315	13.5382	38.2717	-1.49039	0.00310388	0.029789
				3.81796	6.8247	16.202	30.5389	5.32133	23.3704	-2.10975	0.00311336	0.0298523
				82.7852	55.3603	148.614	134.402	69.0728	141.508	-1.0333	0.00326415	0.0309198
				2.81868	11.7254	31.3311	24.3962	7.27202	27.8637	-1.92089	0.00327494	0.0310118
				4.78692	6.81819	16.2049	32.6354	5.80256	24.4202	-2.05051	0.00359429	0.0332227
				24.0554	20.4046	55.6048	52.9149	22.23	54.2598	-1.28232	0.00368447	0.033851
				64.3585	77.8394	121.354	163.817	71.0989	142.585	-1.00259	0.00384754	0.0350802
				3.88149	0	15.1591	11.6789	1.94075	13.419	-2.71926	0.00495628	0.0421669
				24.0988	14.5419	39.4633	65.4088	19.3203	52.4361	-1.43493	0.00502683	0.0426264
				0	0	7.07395	5.31554	0	6.19475	-5.66013	0.00521254	0.0438105
				6.7099	8.76295	21.2436	27.4491	7.73643	24.3463	-1.63787	0.00543971	0.0451994
