## Supplementary material for "Total RNA Sequencing Reveals Early Coding, Noncoding, and Isoform-Level Transcriptomic Changes Following Traumatic and Glaucomatous Optic Nerve Injury": Sup. Table 2

### Sheet: Summary
SOHU lncRNA category	Upregulated	Downregulated	Total
Noncoding isoforms of protein-coding loci	29	13	42
RIKEN / predicted / novel loci	21	25	46
Intronic / overlapping / antisense transcripts	9	5	14
Known lncRNA / host-gene loci	8	4	12
LINC / novel intergenic lncRNAs	6	3	9
Total	73	50	123

### Sheet: Up-Regulated NC Genes (SOHU)
						SOHU_1	SOHU_2	SOHU_SHAM_1	SOHU_SHAM_2	SOHU	SOHU_SHAM	log2FoldChange	pvalue	padj
						1382.4	1640.58	6.93889390390723e-17	6.93889390390723e-17	1511.49	6.93889390390723e-17	13.5671	2.90545301459905e-21	2.30007766689888e-17
						433.888	678.564	6.93889390390723e-17	6.93889390390723e-17	556.226	6.93889390390723e-17	12.1251	2.01067102781494e-14	4.06399394956033e-11
						479.343	466.375	6.93889390390723e-17	6.93889390390723e-17	472.859	6.93889390390723e-17	11.8909	6.05129998453432e-14	1.0846327257185e-10
						166.838	511.254	6.93889390390723e-17	6.93889390390723e-17	339.046	6.93889390390723e-17	11.4111	6.59984357259072e-11	7.50434156153616e-08
						221.591	207.575	6.93889390390723e-17	6.93889390390723e-17	214.583	6.93889390390723e-17	10.7515	1.42763888218997e-10	1.45829474076774e-07
						198.428	138.973	6.93889390390723e-17	6.93889390390723e-17	168.7	6.93889390390723e-17	10.4046	8.78662737440012e-10	6.91967493468735e-07
						121.419	257.008	6.93889390390723e-17	6.93889390390723e-17	189.213	6.93889390390723e-17	10.5701	1.03237262902735e-09	8.03871333112387e-07
						141.846	155.46	6.93889390390723e-17	6.93889390390723e-17	148.653	6.93889390390723e-17	10.2223	1.57725661066278e-09	1.16150888560567e-06
						99.191	121.631	6.93889390390723e-17	6.93889390390723e-17	110.411	6.93889390390723e-17	9.79366	1.06356109331691e-08	6.31469457386418e-06
						639.842	52.9603	6.93889390390723e-17	6.93889390390723e-17	346.401	6.93889390390723e-17	11.4419	2.21207495589745e-08	1.20080276905937e-05
						80.6535	87.7878	6.93889390390723e-17	6.93889390390723e-17	84.2206	6.93889390390723e-17	9.40355	3.76838321563903e-08	1.91435882532653e-05
						96.4425	62.1526	6.93889390390723e-17	6.93889390390723e-17	79.2975	6.93889390390723e-17	9.31674	7.4279964883075e-08	3.56382516363509e-05
						68.6135	57.5947	6.93889390390723e-17	6.93889390390723e-17	63.1041	6.93889390390723e-17	8.98783	2.15738393029989e-07	9.35821923409583e-05
						57.4717	65.8433	6.93889390390723e-17	6.93889390390723e-17	61.6575	6.93889390390723e-17	8.95448	2.24592406926198e-07	9.69800221853094e-05
						1130.26	541.324	45.3824	38.0171	835.79	41.6997	4.32098	4.58673966756987e-07	0.000183851
						42.6257	62.1999	6.93889390390723e-17	6.93889390390723e-17	52.4128	6.93889390390723e-17	8.72067	6.25104588899717e-07	0.000243373
						29.61	133.59	6.93889390390723e-17	6.93889390390723e-17	81.5999	6.93889390390723e-17	9.3579	8.42343257955672e-07	0.000316285
						95.5454	32.8631	6.93889390390723e-17	6.93889390390723e-17	64.2043	6.93889390390723e-17	9.01255	8.47744852445156e-07	0.00031706
						36.1292	61.2942	6.93889390390723e-17	6.93889390390723e-17	48.7117	6.93889390390723e-17	8.6153	1.00752864351884e-06	0.000364135
						41.7172	41.1434	6.93889390390723e-17	6.93889390390723e-17	41.4303	6.93889390390723e-17	8.38237	1.4604868580157e-06	0.000504379
						34.2788	53.0583	6.93889390390723e-17	6.93889390390723e-17	43.6686	6.93889390390723e-17	8.45808	1.48422250952045e-06	0.000509013
						2305.92	929.971	128.736	53.7088	1617.95	91.2222	4.14639	1.79531190265456e-06	0.000606937
						0	192630	6.93889390390723e-17	6.93889390390723e-17	96314.8	6.93889390390723e-17	19.5607	3.92520580567481e-06	0.00116891
						107.527	159.136	0.0171506	4.40234	133.331	2.20975	5.84306	4.03945256543467e-06	0.00119544
						199.437	12.725	6.93889390390723e-17	6.93889390390723e-17	106.081	6.93889390390723e-17	9.73567	6.37503857358173e-06	0.00175539
						23.1485	40.2617	6.93889390390723e-17	6.93889390390723e-17	31.7051	6.93889390390723e-17	7.99783	7.90345100445841e-06	0.00209722
						33.3885	23.7508	6.93889390390723e-17	6.93889390390723e-17	28.5697	6.93889390390723e-17	7.84813	1.11579156181179e-05	0.00278939
						0	5502.55	6.93889390390723e-17	6.93889390390723e-17	2751.28	6.93889390390723e-17	14.4311	1.93257122456036e-05	0.00437115
						11.99	86.0511	6.93889390390723e-17	6.93889390390723e-17	49.0206	6.93889390390723e-17	8.62404	1.97611492772215e-05	0.00444846
						21.3103	25.6083	6.93889390390723e-17	6.93889390390723e-17	23.4593	6.93889390390723e-17	7.56537	2.51137935327272e-05	0.00527817
						19.4475	28.3627	6.93889390390723e-17	6.93889390390723e-17	23.9051	6.93889390390723e-17	7.5924	2.62618018141995e-05	0.00547104
						20.3812	25.6108	6.93889390390723e-17	6.93889390390723e-17	22.996	6.93889390390723e-17	7.53676	2.80864409105529e-05	0.00578332
						46.409	13.6571	6.93889390390723e-17	6.93889390390723e-17	30.033	6.93889390390723e-17	7.91951	3.2181335702975e-05	0.00638232
						11.0654	65.0102	6.93889390390723e-17	6.93889390390723e-17	38.0378	6.93889390390723e-17	8.25919	3.33205626255557e-05	0.00658078
						13.8593	42.1195	6.93889390390723e-17	6.93889390390723e-17	27.9894	6.93889390390723e-17	7.81864	3.57392270485312e-05	0.00699997
						38.9272	45.7261	2.09494	0.0218643	42.3266	1.0584	5.14303	3.63484598828953e-05	0.00709034
						354.206	193.829	15.8444	20.1066	274.017	17.9755	3.92185	3.9480376675719e-05	0.00754631
						14.795	33.8743	6.93889390390723e-17	6.93889390390723e-17	24.3347	6.93889390390723e-17	7.61788	4.13228881316626e-05	0.00781982
						16.6657	24.7053	6.93889390390723e-17	6.93889390390723e-17	20.6855	6.93889390390723e-17	7.38493	4.95492596010209e-05	0.0090173
						33.4138	13.6683	6.93889390390723e-17	6.93889390390723e-17	23.5411	6.93889390390723e-17	7.56994	5.42474423645778e-05	0.00975034
						15.7449	20.1244	6.93889390390723e-17	6.93889390390723e-17	17.9347	6.93889390390723e-17	7.18046	9.48586478723506e-05	0.0149689
						35.2283	33.8261	2.09494	0.0218643	34.5272	1.0584	4.85011	9.51270125897467e-05	0.0149864
						8.28554	47.6321	6.93889390390723e-17	6.93889390390723e-17	27.9588	6.93889390390723e-17	7.81675	0.000107656	0.0166563
						112.194	87.7683	5.29194	7.80941	99.9814	6.55067	3.90944	0.000113775	0.0174046
						0	748.175	6.93889390390723e-17	6.93889390390723e-17	374.088	6.93889390390723e-17	11.5527	0.000131065	0.0190671
						19.4804	13.6922	6.93889390390723e-17	6.93889390390723e-17	16.5863	6.93889390390723e-17	7.06833	0.000150974	0.0213375
						13.8895	18.2969	6.93889390390723e-17	6.93889390390723e-17	16.0932	6.93889390390723e-17	7.02537	0.00016262	0.022389
						18.5509	13.6946	6.93889390390723e-17	6.93889390390723e-17	16.1228	6.93889390390723e-17	7.02778	0.000166196	0.0228483
						22.2747	11.8509	6.93889390390723e-17	6.93889390390723e-17	17.0628	6.93889390390723e-17	7.1087	0.000168134	0.023048
						599.992	0	6.93889390390723e-17	6.93889390390723e-17	299.996	6.93889390390723e-17	11.2343	0.000170326	0.0232175
						120.544	85.0191	9.46941	2.30011	102.782	5.88476	4.09426	0.000174126	0.0234964
						587.012	0	6.93889390390723e-17	6.93889390390723e-17	293.506	6.93889390390723e-17	11.2028	0.000175888	0.0236412
						585.158	0	6.93889390390723e-17	6.93889390390723e-17	292.579	6.93889390390723e-17	11.1982	0.000176654	0.0237028
						19.4835	12.7746	6.93889390390723e-17	6.93889390390723e-17	16.129	6.93889390390723e-17	7.02827	0.0001802	0.0239418
						23.1797	20.1036	0.00617532	1.10206	21.6416	0.55412	5.02203	0.00021319	0.0273312
						13.8991	14.6269	6.93889390390723e-17	6.93889390390723e-17	14.263	6.93889390390723e-17	6.85265	0.000237234	0.0297708
						18.5608	10.9413	6.93889390390723e-17	6.93889390390723e-17	14.751	6.93889390390723e-17	6.90042	0.000255873	0.0311232
						28.7909	8.17229	6.93889390390723e-17	6.93889390390723e-17	18.4816	6.93889390390723e-17	7.2227	0.000264105	0.0319201
						12.969	14.6305	6.93889390390723e-17	6.93889390390723e-17	13.7997	6.93889390390723e-17	6.80548	0.000271577	0.0324108
						0	316.54	6.93889390390723e-17	6.93889390390723e-17	158.27	6.93889390390723e-17	10.312	0.000349443	0.0391462
						11.0753	38.4669	1.04912	0.0125184	24.7711	0.530819	5.2283	0.000363864	0.0404281
						0	303.737	6.93889390390723e-17	6.93889390390723e-17	151.868	6.93889390390723e-17	10.2525	0.000369209	0.0408309
						19.4979	9.10336	6.93889390390723e-17	6.93889390390723e-17	14.3006	6.93889390390723e-17	6.8559	0.000381	0.0417461
						264.306	64.8591	12.6629	10.0819	164.583	11.3724	3.84104	0.000391684	0.042573
						135.408	53.9005	0.0229505	7.72721	94.6542	3.87508	4.56793	0.000422315	0.0449257
						121.474	82.2735	11.5746	2.30676	101.874	6.94069	3.84779	0.000435451	0.0457088
						40.8723	4.50131	6.93889390390723e-17	6.93889390390723e-17	22.6868	6.93889390390723e-17	7.51616	0.000449613	0.0467246
						413.546	221.262	44.3065	21.2918	317.404	32.7991	3.26919	0.000450046	0.0467246
						11.1111	13.7205	6.93889390390723e-17	6.93889390390723e-17	12.4158	6.93889390390723e-17	6.65456	0.000452442	0.0469221
						9548.94	10458	2802.19	1080.65	10003.5	1941.42	2.36521	0.000460914	0.0473869
						46.3511	47.5471	0.0171506	4.40234	46.9491	2.20975	4.33984	0.000461948	0.0473906
						249.52	0	6.93889390390723e-17	6.93889390390723e-17	124.76	6.93889390390723e-17	9.96894	0.000470161	0.0477159
						14.8455	10.0334	6.93889390390723e-17	6.93889390390723e-17	12.4394	6.93889390390723e-17	6.65695	0.000492595	0.0490732

### Sheet: Down-Regulated NC Genes (SOHU)
						SOHU_1	SOHU_2	SOHU_SHAM_1	SOHU_SHAM_2	SOHU	SOHU_SHAM	log2FoldChange	pvalue	padj
						6.93889390390723e-17	6.93889390390723e-17	852.795	607.93	6.93889390390723e-17	730.362	-12.5179	2.73439285836749e-16	7.63997406959813e-13
						6.93889390390723e-17	6.93889390390723e-17	268.096	316.234	6.93889390390723e-17	292.165	-11.1964	1.13895093267737e-11	1.50273502432711e-08
						0.920988	0.906829	1642.21	181.136	0.913908	911.675	-9.76865	8.98707064465983e-11	9.59263764079494e-08
						539.682	116.067	8938.63	15339.2	327.874	12138.9	-5.20988	3.54549064057449e-09	2.42310053512701e-06
						6.93889390390723e-17	6.93889390390723e-17	104.5	120.682	6.93889390390723e-17	112.591	-9.82161	9.08062083794201e-09	5.49446966714635e-06
						6.93889390390723e-17	6.93889390390723e-17	72.8502	125.119	6.93889390390723e-17	98.9845	-9.63591	2.86327465969242e-08	1.51956705501006e-05
						6.93889390390723e-17	6.93889390390723e-17	71.7905	108.368	6.93889390390723e-17	90.0793	-9.50008	3.767086417298e-08	1.91435882532653e-05
						6.93889390390723e-17	6.93889390390723e-17	60.1689	65.9321	6.93889390390723e-17	63.0505	-8.98627	2.05822067721674e-07	8.9690270492458e-05
						6.93889390390723e-17	6.93889390390723e-17	62.2697	52.5436	6.93889390390723e-17	57.4067	-8.85137	3.27559224057824e-07	0.000135292
						6.93889390390723e-17	6.93889390390723e-17	39.0648	49.1592	6.93889390390723e-17	44.112	-8.47197	1.18346037940115e-06	0.000421068
						6.93889390390723e-17	6.93889390390723e-17	38.001	38.0033	6.93889390390723e-17	38.0021	-8.25764	2.2388350251895e-06	0.000725879
						6.93889390390723e-17	6.93889390390723e-17	59.0803	26.8832	6.93889390390723e-17	42.9817	-8.43532	2.76412693576447e-06	0.000869483
						6.93889390390723e-17	6.93889390390723e-17	34.8344	34.6514	6.93889390390723e-17	34.7429	-8.1287	3.76624298603977e-06	0.00113582
						2.76178	4.58231	162.522	92.8011	3.67205	127.661	-5.07012	4.0132028685987e-06	0.00119138
						485.855	315.463	6901.55	2468.53	400.659	4685.04	-3.54721	4.58328976908656e-06	0.00133149
						6.93889390390723e-17	6.93889390390723e-17	148.754	15.75	6.93889390390723e-17	82.2519	-9.36977	5.1613415810485e-06	0.001468
						6.93889390390723e-17	6.93889390390723e-17	11.6597	254.619	6.93889390390723e-17	133.139	-10.0635	5.62397336650457e-06	0.00157599
						6.93889390390723e-17	6.93889390390723e-17	28.5026	29.0622	6.93889390390723e-17	28.7824	-7.85815	9.46870521449046e-06	0.00245095
						6.93889390390723e-17	6.93889390390723e-17	34.8145	20.1626	6.93889390390723e-17	27.4886	-7.79269	1.63905219081418e-05	0.00386365
						6.93889390390723e-17	6.93889390390723e-17	31.6497	19.0424	6.93889390390723e-17	25.3461	-7.67615	2.47556294587058e-05	0.00523766
						6.93889390390723e-17	6.93889390390723e-17	0.0413991	3216.95	6.93889390390723e-17	1608.5	-13.6568	2.48153075704123e-05	0.00523862
						6.93889390390723e-17	6.93889390390723e-17	2289.19	0.0876082	6.93889390390723e-17	1144.64	-13.1661	2.88013235508793e-05	0.00588396
						6.93889390390723e-17	6.93889390390723e-17	22.1712	23.4722	6.93889390390723e-17	22.8217	-7.52484	2.89244657287817e-05	0.00589643
						6.93889390390723e-17	6.93889390390723e-17	1617.92	0.0875053	6.93889390390723e-17	809.004	-12.6655	4.22646161772826e-05	0.00798213
						174.335	94.1501	1289.76	1039.26	134.242	1164.51	-3.11563	4.30723390978606e-05	0.00810246
						6.93889390390723e-17	6.93889390390723e-17	1.09783	519.435	6.93889390390723e-17	260.267	-11.0299	5.87572816539533e-05	0.0104137
						5.57883	2.71349	38.0456	251.301	4.14616	144.673	-5.08196	6.10568564167092e-05	0.0107248
						6.93889390390723e-17	6.93889390390723e-17	43.2324	11.2598	6.93889390390723e-17	27.2461	-7.78058	6.37970223980189e-05	0.0110751
						6.93889390390723e-17	6.93889390390723e-17	17.9473	17.8895	6.93889390390723e-17	17.9184	-7.17797	8.9146020310733e-05	0.0143626
						6.93889390390723e-17	6.93889390390723e-17	14.7944	22.3284	6.93889390390723e-17	18.5614	-7.22797	9.25392415881435e-05	0.0147499
						6.93889390390723e-17	6.93889390390723e-17	65.3762	6.80582	6.93889390390723e-17	36.091	-8.18464	9.90066425260269e-05	0.0154439
						6.93889390390723e-17	6.93889390390723e-17	12.6917	25.6591	6.93889390390723e-17	19.1754	-7.27447	0.000111391	0.0171028
						75.0698	127.138	477.103	1423.55	101.104	950.326	-3.23082	0.000129456	0.0188938
						6.93889390390723e-17	6.93889390390723e-17	18.9937	14.5554	6.93889390390723e-17	16.7745	-7.08391	0.000141001	0.0202031
						6.93889390390723e-17	6.93889390390723e-17	15.8361	15.6552	6.93889390390723e-17	15.7456	-6.99279	0.000171326	0.0232419
						6.93889390390723e-17	6.93889390390723e-17	15.8361	15.6552	6.93889390390723e-17	15.7456	-6.99279	0.000171327	0.0232419
						6.93889390390723e-17	6.93889390390723e-17	22.1459	11.228	6.93889390390723e-17	16.687	-7.07709	0.000197605	0.025821
						6.93889390390723e-17	6.93889390390723e-17	395.71	0.086436	6.93889390390723e-17	197.898	-10.6349	0.000232716	0.0294372
						6.93889390390723e-17	6.93889390390723e-17	22.1427	10.1156	6.93889390390723e-17	16.1292	-7.02857	0.000255256	0.0310879
						0	0.923742	20.0603	21.2374	0.461871	20.6488	-5.15107	0.000259495	0.0314817
						6.54659	0	59.1228	83.7897	3.27329	71.4563	-4.41235	0.000259815	0.0314817
						6.93889390390723e-17	6.93889390390723e-17	13.7249	13.421	6.93889390390723e-17	13.5729	-6.7803	0.000316305	0.0364661
						6.93889390390723e-17	6.93889390390723e-17	6.37546	34.5393	6.93889390390723e-17	20.4574	-7.36781	0.000324507	0.0370519
						6.93889390390723e-17	6.93889390390723e-17	7.42544	26.7406	6.93889390390723e-17	17.083	-7.10893	0.000377804	0.0414437
						6.93889390390723e-17	6.93889390390723e-17	231.06	0.0854521	6.93889390390723e-17	115.573	-9.85974	0.000440029	0.0460368
						6.93889390390723e-17	6.93889390390723e-17	13.719	11.198	6.93889390390723e-17	12.4585	-6.65822	0.000461535	0.0473906
						6.93889390390723e-17	6.93889390390723e-17	220.506	0.0853404	6.93889390390723e-17	110.296	-9.7924	0.000464209	0.0475712
						6.93889390390723e-17	6.93889390390723e-17	26.3478	6.78538	6.93889390390723e-17	16.5666	-7.06747	0.000470645	0.0477159
						6.93889390390723e-17	6.93889390390723e-17	0.0403849	230.018	6.93889390390723e-17	115.029	-9.85312	0.000477502	0.0481032
						6.93889390390723e-17	6.93889390390723e-17	214.173	0.0852682	6.93889390390723e-17	107.129	-9.75044	0.000484426	0.048615
