## Supplementary material for "Total RNA Sequencing Reveals Early Coding, Noncoding, and Isoform-Level Transcriptomic Changes Following Traumatic and Glaucomatous Optic Nerve Injury": Sup. Table 3

### Sheet: Up-Regulated Genes (ONC)
				ONC_1	ONC_2	ONC_SHAM_1	ONC_SHAM_2	ONC	ONC_SHAM	log2FoldChange	pvalue	padj
				6244.61	5939.94	1818.92	2263.44	6092.27	2041.18	1.57576	1.48371205939574e-55	2.57489985063356e-52
				74205.5	83174.7	27402.1	32876	78690.1	30139	1.38441	1.95706829702987e-54	3.21762628750627e-51
				20886.5	24084.5	6015.31	7898.69	22485.5	6957	1.69201	1.79195133073975e-49	2.66557026998325e-46
				2465.82	2649.71	954.625	1029.35	2557.77	991.987	1.36524	1.93447385303287e-43	1.83118467336488e-40
				257.853	308.942	17.5809	5.82767	283.397	11.7043	4.61874	3.03743168778248e-43	2.79068503126321e-40
				9020.86	9433.98	2401.37	3316.33	9227.42	2858.85	1.68955	7.2414627131781e-42	6.11085043995836e-39
				8401.46	9214.38	3294.1	3917.54	8807.92	3605.82	1.28755	7.4336486560733e-42	6.11085043995836e-39
				14560.2	16752.2	7002.61	7634.12	15656.2	7318.37	1.09681	9.77871273942432e-42	7.8324981680548e-39
				6022.83	6331.21	2448.53	2893.13	6177.02	2670.83	1.20823	2.98733804255195e-41	2.27606014081068e-38
				9241.41	9551.57	2706.48	3712.97	9396.49	3209.73	1.5488	1.09795201465077e-36	6.72506373209037e-34
				2375.16	2386.57	1065.49	1005.75	2380.87	1035.62	1.20191	5.72034695237419e-36	3.3091147795975e-33
				2046.62	2074.88	850.796	852.036	2060.75	851.416	1.27513	7.52436955279643e-35	4.05252165672853e-32
				4670.97	4922.82	2449.08	2157.42	4796.89	2303.25	1.05978	1.32335004627569e-34	7.00657775348473e-32
				4436.79	4892.14	2146.78	2419.09	4664.47	2282.93	1.02969	1.03605350928935e-30	4.55834359481417e-28
				3582.82	3784.08	1389.6	1740.47	3683.45	1565.04	1.23298	2.98331559443476e-30	1.2262212176178e-27
				172.134	234.56	13.5274	17.645	203.347	15.5862	3.68762	5.34804844990574e-29	1.98883735093042e-26
				7685.87	8559.21	3618.95	4253.45	8122.54	3936.2	1.04434	1.55540292387616e-28	5.45928949843185e-26
				4416.75	4082.24	1802.85	2199.77	4249.49	2001.31	1.08468	3.96535271111398e-27	1.29030924989353e-24
				3991.42	4237.55	1782.98	2165.49	4114.48	1974.24	1.05775	8.84243079136958e-27	2.7900995258667e-24
				2175.65	2593.57	833.131	1026.5	2384.61	929.816	1.35715	7.16572194025088e-26	1.96353352604874e-23
				4243.46	4465.94	1629.34	2156.74	4354.7	1893.04	1.20031	2.91644795132149e-25	7.52925628953559e-23
				7050.42	7919.47	2864.55	3764.84	7484.94	3314.69	1.17428	6.70037839758659e-24	1.58565469987735e-21
				1093.11	1237.24	374.332	457.471	1165.18	415.901	1.48428	1.83442590611572e-22	3.79495340763197e-20
				1621.64	1720.43	812.11	784.437	1671.04	798.273	1.06627	6.80256860913449e-22	1.29572340373258e-19
				2596.47	2683	1179.16	1428.03	2639.73	1303.59	1.01596	3.23814768509294e-21	5.78018613639619e-19
				1674.95	1674.62	751.609	847.217	1674.79	799.413	1.0653	1.40991814823271e-20	2.2702589234275e-18
				774.04	769.432	313.899	344.78	771.736	329.339	1.22697	5.44792923867852e-17	5.76889537484202e-15
				1439.23	1403.98	652.645	746.352	1421.61	699.498	1.02142	9.8843527583523e-17	9.96023907952933e-15
				298.728	307.539	97.7914	97.934	303.133	97.8627	1.6301	7.35685878305205e-16	6.56610156185657e-14
				6226.35	6341.35	1517.64	2767.12	6283.85	2142.38	1.55279	2.16063912048345e-15	1.79505438419314e-13
				9859.81	9982.57	3508.26	5369.14	9921.19	4438.7	1.16008	5.46311145376033e-15	4.29865681593363e-13
				403.149	411.427	135.811	161.657	407.288	148.734	1.45038	5.85941192816719e-15	4.58737618576658e-13
				1015.32	988.322	495.604	505.356	1001.82	500.48	1.00082	1.91435794654865e-14	1.36843738064729e-12
				531.807	550.617	177.643	235.168	541.212	206.405	1.38787	2.57983457669294e-14	1.80288305384193e-12
				474.771	551.103	218.568	196.802	512.937	207.685	1.30519	8.06374567644901e-14	5.21522334246199e-12
				728.028	748.977	357.759	346.672	738.502	352.215	1.06843	9.33414386605701e-14	5.92642248146116e-12
				616.377	644.272	301.211	300.658	630.324	300.935	1.06649	6.56080260847669e-13	3.67287368967016e-11
				32.9883	48.5344	0.0725995	1.96581	40.7614	1.0192	5.04223	2.16864541589236e-12	1.10863966503024e-10
				165.383	278.228	29.1711	52.9776	221.805	41.0744	2.42854	2.17199396567804e-12	1.10863966503024e-10
				513.084	500.556	219.165	256.663	506.82	237.914	1.08879	5.02426769599114e-11	1.98920246245084e-09
				357.435	340.744	139.51	158.702	349.089	149.106	1.22506	7.31556085733168e-11	2.80053296643783e-09
				312.902	350.804	111.191	146.999	331.853	129.095	1.35925	1.10624229248928e-10	4.11390437295003e-09
				313.428	287.369	133.765	111.584	300.398	122.674	1.29319	2.93169825068006e-10	1.01643052114033e-08
				95.5115	88.2816	20.1409	24.5008	91.8965	22.3209	2.03162	3.4646314116235e-10	1.18153008773248e-08
				127.278	101.667	32.6927	27.3991	114.473	30.0459	1.92915	3.93609522253568e-10	1.3278157944014e-08
				209.23	256.589	87.117	85.1959	232.909	86.1565	1.43389	4.05145474210109e-10	1.36378602622579e-08
				423.762	445.904	98.5092	185.327	434.833	141.918	1.61739	6.31910526521449e-10	2.04980488343479e-08
				99.2121	149.585	33.7305	24.4453	124.399	29.0879	2.09463	7.63285760436654e-10	2.44048317139409e-08
				525.264	589.614	192.964	282.232	557.439	237.598	1.22912	9.30128420777759e-10	2.92896689599351e-08
				199.885	192.236	69.3081	80.342	196.06	74.825	1.38632	1.38540065690286e-09	4.22362879217775e-08
				194.514	184.467	73.8748	71.4831	189.49	72.679	1.38179	1.93280681125202e-09	5.75019230189435e-08
				342.6	383.443	176.997	142.902	363.021	159.949	1.18358	2.305646521946e-09	6.76279681244592e-08
				373.903	323.204	95.0767	156.868	348.553	125.972	1.46797	2.67180866665733e-09	7.70084550184108e-08
				128.47	145.447	40.1942	48.9996	136.959	44.5969	1.61321	2.6882680169965e-09	7.73260739548219e-08
				61.9866	67.9845	15.4447	9.76769	64.9855	12.6062	2.36852	2.94986916974907e-09	8.4230359346089e-08
				284.099	319.891	116.108	143.057	301.995	129.582	1.21814	3.39104582772226e-09	9.61247636718584e-08
				23.7637	51.4993	2.54301	0.97136	37.6315	1.75719	4.36784	4.42505746075723e-09	1.22435735127666e-07
				223.377	206.709	78.7418	94.0649	215.043	86.4034	1.31215	4.44601541238277e-09	1.22906751727445e-07
				17.9298	20.6878	0	0	19.3088	0	7.30031	5.26389790671489e-09	1.43359758334751e-07
				456.305	456.867	157.252	236.199	456.586	196.726	1.2134	6.18080542863018e-09	1.66158347658821e-07
				594.136	570.908	237.608	326.283	582.522	281.945	1.04517	1.1004810477405e-08	2.8131609631193e-07
				171.735	185.718	46.5172	75.5127	178.726	61.0149	1.54527	1.24277299382035e-08	3.12322950772005e-07
				231.181	243.193	101.976	106.762	237.187	104.369	1.18301	1.30788270413699e-08	3.27106804738441e-07
				274.139	316.544	142.981	119.417	295.341	131.199	1.17148	2.01855591782372e-08	4.87292502016827e-07
				166.278	184.941	45.2633	75.5176	175.609	60.3905	1.53513	2.70457059726761e-08	6.3970993123666e-07
				251.988	253.348	79.8971	121.565	252.668	100.731	1.32393	2.95273463074043e-08	6.92473906869893e-07
				190.065	175.808	77.736	73.4357	182.936	75.5858	1.27482	3.85817993120208e-08	8.82943770629236e-07
				1166.83	1355.89	491.441	749.471	1261.36	620.456	1.02345	3.86980409443127e-08	8.84955639105739e-07
				340.426	437.247	188.448	175.272	388.836	181.86	1.09629	3.94355579587006e-08	8.99845112866245e-07
				226.928	141.211	62.9583	54.8136	184.07	58.8859	1.64266	3.9938638987804e-08	9.09995043545603e-07
				298.305	254.496	121.929	130.275	276.4	126.102	1.13085	4.46567106108925e-08	1.00358728493745e-06
				69.7717	95.9378	18.8428	23.5229	82.8548	21.1829	1.95772	4.75776862116343e-08	1.06387384529637e-06
				226.342	274.605	50.2875	105.956	250.474	78.1219	1.68312	5.70745670405231e-08	1.2644647696538e-06
				106.415	92.436	34.1213	30.3433	99.4254	32.2323	1.62414	6.76430935363714e-08	1.47352507384182e-06
				27.6609	38.9764	2.81832	4.905	33.3187	3.86166	3.0508	6.89494109553438e-08	1.4957234023771e-06
				140.321	146.089	55.8482	61.7184	143.205	58.7833	1.28167	2.69554107598658e-07	5.16584737004103e-06
				174.427	189.164	70.8891	87.2143	181.796	79.0517	1.19806	3.4517020941982e-07	6.47204501912145e-06
				225.216	204.938	76.8655	108.807	215.077	92.836	1.20889	3.78427396596661e-07	7.03649703267053e-06
				132.572	183.835	64.4293	58.7398	158.204	61.5845	1.35997	5.55631176206969e-07	9.94089729802594e-06
				136.592	152.285	53.5536	65.6581	144.439	59.6059	1.27287	6.23496200512801e-07	1.10349996099824e-05
				227.868	211.874	100.846	109.712	219.871	105.279	1.06072	6.28524397448924e-07	1.1105116022347e-05
				144.246	200.193	75.4469	54.7727	172.219	65.1098	1.40187	7.30916232316123e-07	1.27769229239457e-05
				192.399	210.675	76.6175	102.913	201.537	89.7655	1.16344	7.36644997116323e-07	1.28626698825711e-05
				46.8199	45.4662	10.6079	10.772	46.1431	10.6899	2.09851	7.93871250152666e-07	1.37848527583485e-05
				233.657	183.016	62.6947	100.998	208.337	81.8462	1.34691	8.7800796367888e-07	1.51030907320489e-05
				158.602	221.73	62.1032	87.2454	190.166	74.6743	1.34649	9.50663849282275e-07	1.62012205804035e-05
				10.6024	19.1739	0	0	14.8881	0	6.92666	1.03158373107696e-06	1.73998988074417e-05
				108.006	107.322	44.5345	38.169	107.664	41.3517	1.38093	1.08237007870296e-06	1.81584728885731e-05
				82.4462	52.5158	17.2943	18.6118	67.481	17.953	1.90296	1.63711773010861e-06	2.64017984786437e-05
				92.8405	147.985	41.0467	42.1146	120.413	41.5807	1.53067	1.95615874699262e-06	3.09556671421254e-05
				8.67846	23.6949	0	0	16.1867	0	7.04273	2.16989712715837e-06	3.40448249413225e-05
				82.6418	92.0961	17.1239	37.2999	87.3689	27.2119	1.67061	3.73564716860781e-06	5.56216140385943e-05
				7.73079	25.5114	0	0	16.6211	0	7.07866	3.7707332053739e-06	5.60905542235571e-05
				161.653	191.136	90.0632	69.467	176.394	79.7651	1.14567	4.19283023143901e-06	6.17227289206842e-05
				51.4315	44.456	13.2027	12.7279	47.9437	12.9653	1.87919	4.97224901547081e-06	7.19675532948274e-05
				363.507	1072.2	227.819	205.616	717.851	216.718	1.72402	5.10814535911378e-06	7.36355536354389e-05
				172.285	142.02	51.7113	79.4233	157.152	65.5673	1.25795	5.18668693060645e-06	7.46299983133507e-05
				156.245	185.996	83.1051	80.2962	171.12	81.7007	1.06609	6.25744933387511e-06	8.84480553355614e-05
				393.306	541.501	185.015	271.457	467.404	228.236	1.03487	7.71978422261405e-06	0.000105814
				75.8067	122.122	39.7691	22.457	98.9642	31.113	1.66413	1.06227588610687e-05	0.000140429
				224.426	194.485	77.2215	117.645	209.455	97.4335	1.1025	1.07912159666333e-05	0.000142295
				0	141.355	0.0725995	1.96581	70.6777	1.0192	5.8379	1.20782942423498e-05	0.000157013
				726.287	733.434	324.206	90.6408	729.861	207.424	1.79164	1.29105056561206e-05	0.000166515
				131.748	175.989	70.067	70.5132	153.868	70.2901	1.129	1.38983339945539e-05	0.000177933
				81.8409	85.0833	29.5249	36.2616	83.4621	32.8933	1.33707	1.4291821423818e-05	0.000182075
				10.8045	10.2756	0	0	10.54	0	6.43514	1.4341384354883e-05	0.000182632
				227.393	375.407	120.128	148.937	301.4	134.533	1.16377	1.52368519028378e-05	0.000192934
				315.534	362.928	188.79	95.7483	339.231	142.269	1.24526	1.56693160924756e-05	0.000197689
				66.5985	127.631	34.8977	23.4577	97.1147	29.1777	1.72781	1.57223886449088e-05	0.000198119
				12.674	9.32541	0	0	10.9997	0	6.49551	1.63970214313471e-05	0.000206121
				148.384	157.306	83.1262	57.697	152.845	70.4116	1.11915	1.95104565703965e-05	0.000241087
				8.93756	11.2306	0	0	10.0841	0	6.37223	2.56782368414541e-05	0.000306979
				106.034	117.013	20.4278	53.9997	111.523	37.2138	1.58124	2.73051777868352e-05	0.000323704
				44.8443	52.5878	16.8888	12.7121	48.7161	14.8004	1.71817	2.86555556665117e-05	0.00033728
				59.1592	72.4658	15.4607	29.4398	65.8125	22.4503	1.53802	3.84991657974706e-05	0.000435422
				137.653	140.89	71.1632	67.5615	139.272	69.3624	1.00544	3.9299726806607e-05	0.000443513
				413.289	531.772	287.523	158.402	472.531	222.962	1.07737	4.98973123843409e-05	0.000545379
				15.3757	11.8987	0.0725995	1.96581	13.6372	1.0192	3.47641	5.27948848939e-05	0.000573039
				15.0543	26.1162	0.179696	4.91796	20.5852	2.54883	2.8517	5.81066057347827e-05	0.000621714
				16.1475	18.0856	3.67216	0	17.1166	1.83608	3.22758	5.81152349369419e-05	0.000621714
				124.982	133.262	55.0504	70.5664	129.122	62.8084	1.03586	6.42467583352994e-05	0.000677105
				50.0352	70.0804	13.9964	25.5123	60.0578	19.7543	1.59011	6.59069709665383e-05	0.0006925
				70.6548	46.6191	15.1262	23.5397	58.637	19.333	1.58938	6.62156058881896e-05	0.000694421
				106.372	95.0706	47.494	46.0224	100.721	46.7582	1.10592	7.26840626918424e-05	0.000752133
				95.5709	84.7658	30.07	46.0918	90.1684	38.0809	1.23657	7.32832356379788e-05	0.000757519
				96.845	120.728	45.4984	54.877	108.786	50.1877	1.11258	7.96239847591643e-05	0.000814998
				65.7843	60.8366	23.9745	26.4512	63.3105	25.2128	1.32302	8.69192999126253e-05	0.000881267
				38.6212	42.1702	15.3699	8.78467	40.3957	12.0773	1.74508	9.25952783351196e-05	0.000931287
				44.3882	30.5163	10.6079	10.772	37.4523	10.6899	1.79828	0.000110829	0.001087
				74.0541	59.7516	29.8918	22.4936	66.9028	26.1927	1.35345	0.000128706	0.0012409
				12.3501	23.5521	0.144234	3.93394	17.9511	2.03909	2.95854	0.00013541	0.00129554
				24.1811	29.3473	8.6193	0.951262	26.7642	4.78528	2.4964	0.000162199	0.00151382
				20.9632	9.95951	1.3234	0.976208	15.4613	1.1498	3.63916	0.000171136	0.00158445
				14.4982	10.1535	0.0725995	1.96581	12.3258	1.0192	3.33278	0.000188097	0.00172411
				59.3309	62.768	23.9745	26.4512	61.0494	25.2128	1.27074	0.000194447	0.00177554
				38.0718	25.3869	3.20555	11.7917	31.7294	7.49862	2.03419	0.000195415	0.00178334
				39.3512	51.8694	18.1168	12.707	45.6103	15.4119	1.56522	0.000215877	0.00194619
				11.8459	5.80882	0	0	8.82736	0	6.18132	0.00021947	0.00197573
				150.314	231.477	85.5126	104.849	190.896	95.1806	1.00325	0.000235597	0.00209734
				61.5336	44.1945	6.34886	23.5822	52.864	14.9655	1.80136	0.000242856	0.00215276
				97.653	70.6589	39.3262	34.256	84.1559	36.7911	1.19276	0.000244748	0.00216524
				38.7697	35.0924	8.39156	14.7177	36.931	11.5546	1.65332	0.000256012	0.00225076
				9.99649	5.86574	0	0	7.93111	0	6.02957	0.000385141	0.00318365
				11.7971	7.58046	0.0364217	0.981717	9.68878	0.509069	3.84816	0.000393639	0.00323847
				29.0561	17.6834	4.18309	6.86646	23.3697	5.52478	2.04424	0.000461996	0.00370712
				5.27334	10.4791	0	0	7.87623	0	6.0195	0.000476661	0.00380233
				11.2664	32.4752	2.75508	3.92123	21.8708	3.33816	2.65805	0.000482477	0.00384432
				811.737	833.129	240.396	566.54	822.433	403.468	1.03396	0.000534758	0.00420352
				13.0518	35.0674	1.61664	5.8952	24.0596	3.75592	2.60585	0.00053784	0.00422562
				84.3354	100.84	29.2665	54.9433	92.5879	42.1049	1.13258	0.000673914	0.00511337
				49.7452	37.4382	8.78149	21.6026	43.5917	15.192	1.50198	0.000774376	0.0057472
				23.2421	30.2649	10.171	4.87267	26.7535	7.52183	1.83355	0.000892651	0.00648781
				8.93756	11.2306	0.0725995	1.96581	10.0841	1.0192	3.04812	0.000908032	0.00657513
				6.99937	15.7547	0.0725995	1.96581	11.377	1.0192	3.22305	0.00101328	0.00721023
				14.8693	35.8846	5.35132	5.8769	25.3769	5.61411	2.14972	0.00104047	0.00738183
				36.8923	36.9164	12.2293	16.6672	36.9043	14.4482	1.33967	0.00117297	0.00818431
				3.40388	12.3388	0	0	7.87132	0	6.01339	0.00123426	0.00854136
				7.22309	5.95663	0	0	6.58986	0	5.76804	0.00129377	0.0088863
				9.81808	12.9775	2.46035	0	11.3978	1.23017	3.18745	0.00142684	0.00962535
				5.35407	6.91263	0	0	6.13335	0	5.6671	0.00149818	0.0099936
				106.533	239.368	64.7023	89.2011	172.95	76.9517	1.1696	0.0015749	0.0104674
				375.982	292.779	157.495	22.1871	334.38	89.8409	1.84545	0.00164604	0.0108616
				64.1943	48.537	22.8577	28.4229	56.3657	25.6403	1.13032	0.00167364	0.0110082
				62.9035	67.9601	28.2834	36.2669	65.4318	32.2751	1.01381	0.00173456	0.0113427
				18.4911	38.4093	8.01345	8.81619	28.4502	8.41482	1.74092	0.00180191	0.0116877
				11.9236	3.16556	0	0	7.5446	0	5.95636	0.00188933	0.0121658
				22.6682	15.216	4.11964	5.88273	18.9421	5.00119	1.88701	0.00193231	0.0123742
				22.7141	13.4446	0.249924	6.88589	18.0794	3.56791	2.21811	0.00193704	0.0123918
				8.9803	9.45041	0.0725995	1.96581	9.21536	1.0192	2.92017	0.00194454	0.0124322
				32.2757	37.9425	12.1667	15.6837	35.1091	13.9252	1.32225	0.00195747	0.0125072
				50.093	133.369	35.6077	34.2704	91.7308	34.9391	1.3851	0.00197469	0.0126043
				77.6028	65.8302	28.6137	42.1652	71.7165	35.3894	1.01298	0.00200783	0.0127792
				23.3375	25.8293	6.84641	9.80557	24.5834	8.32599	1.53972	0.00221012	0.0138273
				17.8326	25.1289	8.52806	0	21.4807	4.26403	2.33737	0.00224624	0.0140252
				43.0924	48.2234	16.4251	24.5174	45.6579	20.4713	1.14633	0.00254633	0.0156271
				7.09434	11.2992	0.0725995	1.96581	9.19675	1.0192	2.91933	0.00257196	0.0157473
				18.7342	25.9848	0.353559	9.83757	22.3595	5.09557	2.03567	0.00270386	0.0164421
				95.8188	28.5333	23.5288	3.84543	62.176	13.6871	2.14083	0.00282379	0.0169797
				81.1541	71.9065	47.5411	27.3449	76.5303	37.443	1.03114	0.00305186	0.0180352
				19.0737	58.7435	7.14678	14.7238	38.9086	10.9353	1.81365	0.00310232	0.018307
				52.2775	47.9638	6.61931	29.4828	50.1206	18.0511	1.46428	0.00327718	0.0191566
				24.3812	20.4781	5.54661	8.82787	22.4296	7.18724	1.61354	0.00334812	0.0195055
				7.11454	10.4081	0.0725995	1.96581	8.76132	1.0192	2.85053	0.00360294	0.0207808
				27.8056	31.8872	10.7408	12.7389	29.8464	11.7399	1.33451	0.00369382	0.0212071
				73.1372	59.7736	21.1281	42.1982	66.4554	31.6631	1.06414	0.00372555	0.0213421
				11.7055	11.133	0.144234	3.93394	11.4192	2.03909	2.31097	0.00379633	0.0216602
				13.403	17.2932	2.81832	4.905	15.3481	3.86166	1.94184	0.00400067	0.0225664
				17.7236	30.4568	5.60813	9.81157	24.0902	7.70985	1.61632	0.00411095	0.0230677
				15.4454	9.23797	2.61845	1.95411	12.3417	2.28628	2.38863	0.00417355	0.0233378
				6.34586	4.21098	0	0	5.27842	0	5.45434	0.00438016	0.0242946
				6.34586	4.21098	0	0	5.27842	0	5.45434	0.00438476	0.024301
				112.518	58.9428	35.106	47.0539	85.7303	41.08	1.0614	0.00445861	0.0246292
				41.1878	51.8135	14.1056	27.479	46.5007	20.7923	1.14916	0.00483337	0.0262719
				81.0812	138.643	29.973	70.6672	109.862	50.3201	1.13288	0.00510606	0.0274837
				49.5843	100.025	28.5058	40.1991	74.8044	34.3525	1.11978	0.00545538	0.0290266
				58.5294	56.6179	13.3516	37.3177	57.5736	25.3347	1.17913	0.00547954	0.0291353
				319.986	62.7189	62.9931	3.75003	191.352	33.3716	2.43898	0.00613575	0.0320141
				9.17372	2.36358	0	0	5.76865	0	5.57611	0.00632989	0.0329007
				34.9271	43.1674	17.2943	18.6118	39.0472	17.953	1.11551	0.00661667	0.0340962
				22.4761	23.1977	5.66814	10.7953	22.8369	8.2317	1.44258	0.00666851	0.0343034
				11.979	1.42703	0	0	6.703	0	5.78525	0.0066706	0.0343034
				21.4767	26.7779	10.3974	7.82185	24.1273	9.10964	1.40279	0.00677295	0.0347297
				4.47458	5.16451	0	0	4.81955	0	5.32777	0.0068556	0.0350614
				5.42114	4.2419	0	0	4.83152	0	5.33053	0.00698716	0.0355596
				5.42114	4.2419	0	0	4.83152	0	5.33053	0.00699261	0.0355685
				5.42114	4.2419	0	0	4.83152	0	5.33053	0.00699865	0.0355775
				9.04812	6.78297	0.0725995	1.96581	7.91555	1.0192	2.706	0.0073426	0.0369999
				2.57566	7.91397	0	0	5.24481	0	5.44202	0.00753477	0.0377195
				39.6136	38.6044	12.6399	23.5514	39.109	18.0956	1.09802	0.00759417	0.0379624
				3.53162	6.09111	0	0	4.81136	0	5.32472	0.00791644	0.0393029
				7.24662	5.06818	0.0364217	0.981717	6.1574	0.509069	3.20699	0.00794094	0.0393682
				67.3634	74.8885	13.8357	48.1318	71.126	30.9837	1.20297	0.00802349	0.0397585
				14.3246	17.2607	4.11964	5.88273	15.7926	5.00119	1.6271	0.00820843	0.0404847
				5.14863	16.7206	0.108536	2.94989	10.9346	1.52922	2.64563	0.00843104	0.0413582
				15.3757	11.8987	3.98551	3.91545	13.6372	3.95048	1.76122	0.00880978	0.0429195
				108.049	280.26	108.435	24.236	194.154	66.3356	1.5013	0.00902586	0.0438423
				1.61661	10.6331	0	0	6.12483	0	5.65259	0.00991192	0.0474599

### Sheet: Down-Regulated Genes (ONC)
				ONC_1	ONC_2	ONC_SHAM_1	ONC_SHAM_2	ONC	ONC_SHAM	log2FoldChange	pvalue	padj
				181.142	161.104	9521.83	10358.7	171.123	9940.25	-5.8602	0	0
				879.285	889.744	3114.19	3237.77	884.515	3175.98	-1.84435	2.36814777696304e-91	2.46587334189238e-87
				2425.34	2593.86	5109.22	5416.84	2509.6	5263.03	-1.06866	2.6756378984291e-42	2.3217104630869e-39
				78.0649	92.2088	309.895	288.871	85.1369	299.383	-1.81197	1.09464239484617e-17	1.30016878822071e-15
				0	0	4.59704	207.263	0	105.93	-9.71747	1.03698866413925e-07	2.17259905368087e-06
				7.29593	3.29607	24.721	150.255	5.296	87.4878	-3.98117	4.63555121097462e-07	8.45331866482342e-06
				65.7511	62.5997	140.779	158.699	64.1754	149.739	-1.22081	7.32380929828211e-07	1.27953666028935e-05
				10.699	14.724	35.9947	390.571	12.7115	213.283	-4.02915	7.756856866943e-07	1.35066162101207e-05
				2527.55	1099.89	3832.87	4470.86	1813.72	4151.87	-1.19448	5.31396787097178e-06	7.6320794645249e-05
				20.9151	11.7284	38.0734	232.647	16.3217	135.36	-3.01166	1.11898480287028e-05	0.000146898
				37.5454	10.4176	60.1385	431.676	23.9815	245.907	-3.32696	1.22491318096406e-05	0.000158837
				0	0	9.5072	12.7447	0	11.1259	-6.5105	2.03293242823537e-05	0.000249626
				0	0	1.75231	56.053	0	28.9026	-7.8472	3.83077263219064e-05	0.000433728
				11.7735	8.46774	40.5659	34.2513	10.1206	37.4086	-1.87325	4.09507769541093e-05	0.000459655
				0	0	10.5393	9.78855	0	10.1639	-6.37994	4.13220282880792e-05	0.000462991
				0	0	12.8461	7.81157	0	10.3288	-6.40502	7.19024788308768e-05	0.000744838
				7.20024	6.84601	11.3175	149.33	7.02312	80.3237	-3.45327	0.000155204	0.00145944
				0	1.77314	14.1452	8.78962	0.886571	11.4674	-3.53535	0.000157373	0.00147761
				58.4791	59.2645	104.535	138.182	58.8718	121.358	-1.04126	0.000166881	0.0015515
				3.69807	0	12.2907	17.6507	1.84903	14.9707	-2.99612	0.000272796	0.00236975
				0	0	9.10007	6.84385	0	7.97196	-6.03298	0.000350262	0.00294522
				0	0	3.66577	21.6283	0	12.647	-6.66892	0.000367928	0.00306734
				48.5342	51.5985	142.404	82.0992	50.0664	112.252	-1.16943	0.000368462	0.00307098
				4.26755	14.976	33.2475	36.2463	9.62179	34.7469	-1.83821	0.000394454	0.00324433
				10.8045	10.2756	42.5201	26.3793	10.54	34.4497	-1.69864	0.000530084	0.00417202
				38.6941	38.6314	66.8673	110.806	38.6628	88.8366	-1.19315	0.000586671	0.0045475
				4324.15	1403.73	7697.55	5479.22	2863.94	6588.39	-1.20218	0.000626179	0.00479896
				1.79338	1.70201	4.45554	42.278	1.74769	23.3668	-3.60718	0.000768242	0.0057071
				0	0	11.3917	4.8679	0	8.12981	-6.07024	0.000780114	0.00578017
				40.8243	73.0043	119.994	114.567	56.9143	117.281	-1.04248	0.000803801	0.00591918
				9.00238	8.56076	28.8555	25.4477	8.78157	27.1516	-1.61221	0.000805101	0.00592735
				2.77051	0	8.39156	14.7177	1.38526	11.5546	-3.00982	0.000876417	0.00637724
				3.64371	1.64201	16.8888	12.7121	2.64286	14.8004	-2.43098	0.000977721	0.00699984
				5.23585	12.2628	25.5134	31.3618	8.7493	28.4376	-1.68349	0.00110009	0.00775372
				8.19604	4.1521	7.49068	100.246	6.17407	53.8683	-3.05866	0.00119209	0.00829922
				6.34586	4.21098	25.7066	15.6269	5.27842	20.6667	-1.94527	0.00124285	0.00858374
				4254.65	1071.65	6394.43	6686.07	2663.15	6540.25	-1.29605	0.00136667	0.00931327
				80.2136	29.6967	95.7189	223.616	54.9551	159.667	-1.52049	0.00142488	0.00961553
				23.7086	10.7654	43.762	46.0365	17.237	44.8993	-1.37636	0.00149678	0.0099907
				14.5698	7.495	30.5898	33.3073	11.0324	31.9485	-1.5251	0.00150235	0.0100159
				1.75161	3.48562	14.432	12.7225	2.61861	13.5772	-2.31118	0.00162451	0.0107468
				0	0	0.748832	21.6419	0	11.1954	-6.50635	0.00166086	0.0109317
				1.66328	7.95323	28.0932	14.6348	4.80825	21.364	-2.13466	0.00170335	0.0111714
				3.43804	10.5539	3.80376	154.268	6.99597	79.0358	-3.44761	0.00186204	0.0120104
				0	0	3.20555	11.7917	0	7.49862	-5.94075	0.00218464	0.0136852
				0	4.45897	10.9308	15.6895	2.22949	13.3101	-2.53745	0.00241932	0.0149593
				0	0	6.57843	5.87129	0	6.22486	-5.68203	0.00243862	0.0150638
				0	0	5.4184	6.86051	0	6.13945	-5.66531	0.00254973	0.0156338
				0	0	5.4184	6.86051	0	6.13945	-5.66531	0.00254979	0.0156338
				21.7913	13.4719	65.1977	31.2194	17.6316	48.2086	-1.45891	0.00254991	0.0156338
				0	0	8.87169	3.89481	0	6.38325	-5.72372	0.00278534	0.0168262
				1.84276	0	4.92513	20.6381	0.921381	12.7816	-3.66028	0.00281007	0.0169189
				0	0	0.652784	18.6912	0	9.67198	-6.30217	0.00283034	0.0170015
				0.892202	0.844779	15.1361	5.83653	0.868491	10.4863	-3.41504	0.00288833	0.0172648
				0	0	3.1546	10.8079	0	6.98126	-5.84103	0.00293023	0.0174617
				14.3246	17.2607	41.7425	33.2638	15.7926	37.5032	-1.2396	0.00327885	0.0191627
				6.13585	13.1176	22.0133	35.3107	9.6267	28.662	-1.55714	0.00397476	0.0224487
				0	1.77314	1.14543	34.4261	0.886571	17.7858	-4.14421	0.00410309	0.023036
				1.84276	0	13.9141	5.84111	0.921381	9.87759	-3.32349	0.00416469	0.0233023
				0	0	0.587751	16.7239	0	8.65582	-6.14774	0.0041859	0.0233832
				4.49691	4.27398	16.9592	13.6953	4.38544	15.3272	-1.77115	0.00478395	0.0260896
				15.3095	14.5629	30.8805	38.2226	14.9362	34.5515	-1.20251	0.00484139	0.0263018
				0	0	4.18309	6.86646	0	5.52478	-5.51751	0.00498426	0.0269701
				0	1.77314	3.70794	22.6118	0.886571	13.1599	-3.70977	0.00499498	0.0270068
				20.779	17.0461	44.4731	37.1861	18.9126	40.8296	-1.10457	0.00508683	0.0273969
				5.49617	1.58832	2.02946	66.8631	3.54225	34.4463	-3.20467	0.00548098	0.029138
				4.41201	7.83947	12.0407	36.3406	6.12574	24.1907	-1.94236	0.0055613	0.0294697
				37.7562	39.5436	114.13	51.718	38.6499	82.9239	-1.11358	0.00580119	0.0305492
				1.75161	3.48562	11.9052	11.7499	2.61861	11.8276	-2.11462	0.00612938	0.0319862
				16.0873	20.7514	49.117	32.2543	18.4194	40.6857	-1.1395	0.00670182	0.0344102
				11.9236	3.16556	21.4391	25.4786	7.5446	23.4589	-1.62526	0.00704549	0.0357802
				0	0	2.99404	7.85648	0	5.42526	-5.49026	0.00738198	0.0371357
				10.0212	4.98019	27.0806	17.5881	7.50069	22.3343	-1.56186	0.00748277	0.0375497
				0	0	4.11964	5.88273	0	5.00119	-5.37626	0.00790138	0.0392406
				0	1.77314	6.84641	9.80557	0.886571	8.32599	-3.07923	0.00792461	0.0393247
				0	0	0.488658	13.7728	0	7.13071	-5.87921	0.00805131	0.0398584
				37.5201	11.295	44.2677	81.4177	24.4076	62.8427	-1.34797	0.00831324	0.040933
				52.2596	48.8469	54.2884	201.183	50.5533	127.736	-1.31233	0.00861734	0.0421133
				3.69807	0	10.4692	8.80516	1.84903	9.63718	-2.36712	0.00879515	0.0428683
				7.27087	4.18108	13.7688	21.5787	5.72598	17.6738	-1.60617	0.008957	0.0435484
				3.69807	0	7.0892	13.7402	1.84903	10.4147	-2.4723	0.0095456	0.0459383
				0	1.77314	10.2485	5.85555	0.886571	8.05202	-3.03085	0.00997778	0.0477168
				0	0	0.455206	12.789	0	6.62211	-5.77708	0.0102297	0.0487795
				9.9259	8.52907	21.3778	24.4954	9.22748	22.9366	-1.30158	0.0104032	0.0494407
