## Supplementary material for "Total RNA Sequencing Reveals Early Coding, Noncoding, and Isoform-Level Transcriptomic Changes Following Traumatic and Glaucomatous Optic Nerve Injury": Sup. Table 4

### Sheet: Summary
ONC lncRNA category	Upregulated	Downregulated	Total
Noncoding isoforms of protein-coding loci	60	9	69
RIKEN / predicted / novel loci	33	18	51
Intronic / overlapping / antisense transcripts	5	1	6
Known lncRNA / host-gene loci	5	3	8
LINC / novel intergenic lncRNAs	5	2	7
Other/uncategorized	2	0	2
Total	110	33	143

### Sheet: Up-Regulated lncRNAs
						ONC_1	ONC_2	ONC_SHAM_1	ONC_SHAM_2	ONC	ONC_SHAM	log2FoldChange	pvalue	padj
						3348.37	9695.34	2.77555756156289e-17	2.77555756156289e-17	6521.86	2.77555756156289e-17	15.6998	1.38186598464883e-27	1.63815030482677e-23
						298.188	437.487	2.77555756156289e-17	2.77555756156289e-17	367.837	2.77555756156289e-17	11.5522	1.70502678048856e-13	4.04249061952984e-10
						216.033	240.721	2.77555756156289e-17	2.77555756156289e-17	228.377	2.77555756156289e-17	10.8649	1.22709135452275e-11	1.93956104648124e-08
						118.595	131.15	2.77555756156289e-17	2.77555756156289e-17	124.873	2.77555756156289e-17	9.99462	8.72186026555663e-10	8.26433218296919e-07
						190.73	83.7242	2.77555756156289e-17	2.77555756156289e-17	137.227	2.77555756156289e-17	10.1305	2.33535890003358e-09	1.92589940871726e-06
						122.886	87.9288	2.77555756156289e-17	2.77555756156289e-17	105.408	2.77555756156289e-17	9.75038	2.8499308676249e-09	2.25232411410786e-06
						10814	10394.1	997.419	625.711	10604	811.565	3.70794	4.49497978539693e-09	3.3832571262515e-06
						67.716	108.79	2.77555756156289e-17	2.77555756156289e-17	88.2532	2.77555756156289e-17	9.49453	9.95414062748794e-09	6.6951832247452e-06
						110.889	267.39	0.0677375	2.05089	189.139	1.05932	7.22924	1.2923601535629e-08	8.28132161374626e-06
						252.679	39.6721	2.77555756156289e-17	2.77555756156289e-17	146.176	2.77555756156289e-17	10.2213	7.00628052669503e-08	3.73370004652601e-05
						113.526	112.043	1.39184	1.03305	112.784	1.21245	6.43127	8.50609222037495e-08	4.36360083596694e-05
						35.435	207.717	2.77555756156289e-17	2.77555756156289e-17	121.576	2.77555756156289e-17	9.95577	1.21247498456052e-07	5.74937450553828e-05
						33.7421	187.79	2.77555756156289e-17	2.77555756156289e-17	110.766	2.77555756156289e-17	9.82158	1.48389921760296e-07	6.70135952856246e-05
						41.4756	53.1431	2.77555756156289e-17	2.77555756156289e-17	47.3094	2.77555756156289e-17	8.59696	1.75238241593191e-07	7.69401348054325e-05
						49.1455	43.1321	2.77555756156289e-17	2.77555756156289e-17	46.1388	2.77555756156289e-17	8.56086	1.82389861653824e-07	7.9345446374604e-05
						882.033	779.403	15.4976	52.4616	830.718	33.9796	4.59908	2.23777728054638e-07	9.30807385768322e-05
						56.8176	33.9554	2.77555756156289e-17	2.77555756156289e-17	45.3865	2.77555756156289e-17	8.53705	3.3670925961023e-07	0.000133052
						29.5465	77.3089	2.77555756156289e-17	2.77555756156289e-17	53.4277	2.77555756156289e-17	8.77178	3.74938061209386e-07	0.000145135
						28.6926	82.3005	2.77555756156289e-17	2.77555756156289e-17	55.4966	2.77555756156289e-17	8.82642	3.93595167454768e-07	0.000151527
						50.8759	33.1352	2.77555756156289e-17	2.77555756156289e-17	42.0056	2.77555756156289e-17	8.42575	4.89241716052667e-07	0.000184047
						1985.17	2361.56	214.102	164.666	2173.36	189.384	3.52044	5.32712987623613e-07	0.000197347
						31.2838	50.684	2.77555756156289e-17	2.77555756156289e-17	40.9839	2.77555756156289e-17	8.39052	6.09487441527374e-07	0.000222315
						38.97	36.5	2.77555756156289e-17	2.77555756156289e-17	37.735	2.77555756156289e-17	8.27174	6.43629108876238e-07	0.000231785
						44.9389	30.6507	2.77555756156289e-17	2.77555756156289e-17	37.7948	2.77555756156289e-17	8.27388	8.26850345632965e-07	0.00028309
						39.8505	28.165	2.77555756156289e-17	2.77555756156289e-17	34.0078	2.77555756156289e-17	8.12214	1.39026911350758e-06	0.000445436
						16.787	211.084	2.77555756156289e-17	2.77555756156289e-17	113.935	2.77555756156289e-17	9.86196	1.51196346886617e-06	0.000475827
						29.6321	32.3695	2.77555756156289e-17	2.77555756156289e-17	31.0008	2.77555756156289e-17	7.98932	2.03546247810662e-06	0.000618798
						24.5061	39.8924	2.77555756156289e-17	2.77555756156289e-17	32.1992	2.77555756156289e-17	8.0438	2.21174014628372e-06	0.000661687
						26.2482	27.383	2.77555756156289e-17	2.77555756156289e-17	26.8156	2.77555756156289e-17	7.78106	4.22210618344707e-06	0.00115061
						64.4233	45.5951	1.39184	1.03305	55.0092	1.21245	5.39739	4.48990033322313e-06	0.00120195
						38.8695	96.3956	1.39184	1.03305	67.6325	1.21245	5.69404	4.78715233855347e-06	0.00127528
						28.8196	23.2008	2.77555756156289e-17	2.77555756156289e-17	26.0102	2.77555756156289e-17	7.73717	5.52228136233512e-06	0.00143878
						21.9892	28.2395	2.77555756156289e-17	2.77555756156289e-17	25.1143	2.77555756156289e-17	7.68704	5.98494590833883e-06	0.00153669
						21.1318	29.9121	2.77555756156289e-17	2.77555756156289e-17	25.522	2.77555756156289e-17	7.71014	5.99527417228185e-06	0.00153669
						441.378	660.778	38.7755	47.337	551.078	43.0562	3.67351	6.68077454448779e-06	0.00169408
						24.573	21.5512	2.77555756156289e-17	2.77555756156289e-17	23.0621	2.77555756156289e-17	7.56462	8.52712174573862e-06	0.00207356
						105.984	53.026	0.11082	4.10208	79.505	2.10645	5.07859	1.10259213924383e-05	0.00257553
						14.288	44.9507	2.77555756156289e-17	2.77555756156289e-17	29.6194	2.77555756156289e-17	7.92343	1.25225096337238e-05	0.00286168
						0	5528.56	2.77555756156289e-17	2.77555756156289e-17	2764.28	2.77555756156289e-17	14.4614	1.65166640138777e-05	0.00359264
						527.926	290.433	15.4428	38.0605	409.18	26.7517	3.92324	1.79383297777811e-05	0.00383157
						267.041	70.4045	0.153084	7.18234	168.723	3.66771	5.42373	1.85845156244891e-05	0.00394295
						0	4476.87	2.77555756156289e-17	2.77555756156289e-17	2238.43	2.77555756156289e-17	14.157	1.95536243873419e-05	0.00413008
						14.3144	31.6265	2.77555756156289e-17	2.77555756156289e-17	22.9704	2.77555756156289e-17	7.55884	2.15354494837759e-05	0.00444858
						16.0401	24.9421	2.77555756156289e-17	2.77555756156289e-17	20.4911	2.77555756156289e-17	7.39528	2.33353670183016e-05	0.00476952
						17.7634	20.7561	2.77555756156289e-17	2.77555756156289e-17	19.2597	2.77555756156289e-17	7.30649	2.36410920036451e-05	0.00481193
						3286.61	3746.11	91.934	0.0231357	3516.36	45.9786	6.25205	2.70574589180622e-05	0.00540221
						13.4801	25.797	2.77555756156289e-17	2.77555756156289e-17	19.6386	2.77555756156289e-17	7.3343	3.40778374852507e-05	0.00648964
						14.3421	23.2866	2.77555756156289e-17	2.77555756156289e-17	18.8143	2.77555756156289e-17	7.27296	3.54209005318885e-05	0.00668255
						12.6175	29.1401	2.77555756156289e-17	2.77555756156289e-17	20.8788	2.77555756156289e-17	7.42191	3.67294702096674e-05	0.00687044
						1857.5	106.069	38.3268	8.25745	981.786	23.2921	5.39192	4.09479757454803e-05	0.00749688
						0	1721.04	2.77555756156289e-17	2.77555756156289e-17	860.518	2.77555756156289e-17	12.7778	4.12779993328624e-05	0.00754274
						70.2609	109.616	5.54527	5.149	89.9387	5.34714	4.0477	4.14097356945588e-05	0.00755226
						316.01	362.745	23.6468	38.069	339.377	30.8579	3.45122	4.6983875120886e-05	0.0082515
						1159.03	1825.37	222.401	175.985	1492.2	199.193	2.90503	4.73175427217289e-05	0.00829474
						11.7098	439.388	0.0913778	3.07617	225.549	1.58377	6.98932	4.88400148483092e-05	0.00849879
						43.2162	37.3197	0.0913778	3.07617	40.2679	1.58377	4.47307	5.24516616890371e-05	0.00899522
						42.5116	8.98314	2.77555756156289e-17	2.77555756156289e-17	25.7474	2.77555756156289e-17	7.72126	5.40582543555014e-05	0.0091825
						13.5043	19.9539	2.77555756156289e-17	2.77555756156289e-17	16.7291	2.77555756156289e-17	7.10482	5.73205845264151e-05	0.00959156
						18.6576	14.0645	2.77555756156289e-17	2.77555756156289e-17	16.3611	2.77555756156289e-17	7.07267	6.22510160304735e-05	0.0101613
						86.412	85.4811	0.153084	7.18234	85.9466	3.66771	4.44266	6.45041684022115e-05	0.0104392
						1506.56	741.148	173.933	96.7513	1123.86	135.342	3.0541	7.4860877922706e-05	0.0116578
						16.8743	29.94	0.0382201	1.02646	23.4072	0.532339	5.06977	8.11943237966416e-05	0.0123798
						2065.12	0	0.0382201	1.02646	1032.56	0.532339	10.5666	8.29519949126341e-05	0.0125247
						177.818	462.467	22.2269	30.8686	320.142	26.5478	3.58465	8.46327047009871e-05	0.0127215
						247.316	504.769	25.0462	43.2129	376.042	34.1296	3.45449	8.66814634257432e-05	0.0129245
						78.7114	152.811	9.36449	1.04777	115.761	5.20613	4.46803	8.81477446573535e-05	0.0130535
						18.6709	12.3914	2.77555756156289e-17	2.77555756156289e-17	15.5311	2.77555756156289e-17	6.99804	9.59422962993161e-05	0.0139127
						13.5279	15.7745	2.77555756156289e-17	2.77555756156289e-17	14.6512	2.77555756156289e-17	6.91512	9.90534626461539e-05	0.0142765
						11.8019	19.1341	2.77555756156289e-17	2.77555756156289e-17	15.468	2.77555756156289e-17	6.99267	0.000103174	0.0146698
						12.6691	16.6184	2.77555756156289e-17	2.77555756156289e-17	14.6438	2.77555756156289e-17	6.91442	0.000104976	0.0148369
						16.9656	12.4018	2.77555756156289e-17	2.77555756156289e-17	14.6837	2.77555756156289e-17	6.91793	0.000109576	0.0153539
						6.63791	43.3507	2.77555756156289e-17	2.77555756156289e-17	24.9943	2.77555756156289e-17	7.67869	0.000113225	0.0156301
						2801.21	1605.27	195.053	419.86	2203.24	307.457	2.83986	0.0001166	0.0160261
						0	618.702	2.77555756156289e-17	2.77555756156289e-17	309.351	2.77555756156289e-17	11.3017	0.000127622	0.0172195
						243.157	248.179	30.2736	17.5079	245.668	23.8907	3.36093	0.000127931	0.0172337
						16.9729	11.5647	2.77555756156289e-17	2.77555756156289e-17	14.2688	2.77555756156289e-17	6.87686	0.00013537	0.0181073
						15.2595	12.4135	2.77555756156289e-17	2.77555756156289e-17	13.8365	2.77555756156289e-17	6.83311	0.000142147	0.0187494
						65.9826	160.311	5.67666	10.2837	113.147	7.98019	3.79898	0.000148349	0.0193787
						98.3016	77.9812	8.25973	6.18151	88.1414	7.22062	3.59634	0.000153986	0.0199231
						14.406	12.4199	2.77555756156289e-17	2.77555756156289e-17	13.4129	2.77555756156289e-17	6.78876	0.000170174	0.0215184
						0	454.347	2.77555756156289e-17	2.77555756156289e-17	227.174	2.77555756156289e-17	10.8563	0.000183407	0.0227268
						12.6917	13.2715	2.77555756156289e-17	2.77555756156289e-17	12.9816	2.77555756156289e-17	6.74224	0.000196821	0.024054
						16.1276	10.7327	2.77555756156289e-17	2.77555756156289e-17	13.4301	2.77555756156289e-17	6.79028	0.000198352	0.0241919
						12.6983	12.434	2.77555756156289e-17	2.77555756156289e-17	12.5662	2.77555756156289e-17	6.69577	0.000200371	0.0242493
						166.134	89.5556	10.6489	0.0148537	127.845	5.33187	4.57084	0.000214511	0.0254612
						694.759	733.774	116.052	102.916	714.267	109.484	2.70502	0.000229695	0.0267612
						272.927	111.109	20.6406	13.389	192.018	17.0148	3.49194	0.000247305	0.028122
						11.844	12.4418	2.77555756156289e-17	2.77555756156289e-17	12.1429	2.77555756156289e-17	6.64693	0.000249496	0.0282502
						10.9831	13.2878	2.77555756156289e-17	2.77555756156289e-17	12.1354	2.77555756156289e-17	6.64611	0.000258024	0.0289588
						37.3234	23.1707	0.0913778	3.07617	30.247	1.58377	4.0632	0.000290115	0.0316613
						10.9894	12.4502	2.77555756156289e-17	2.77555756156289e-17	11.7198	2.77555756156289e-17	6.59639	0.00030225	0.0325024
						12.7128	10.7582	2.77555756156289e-17	2.77555756156289e-17	11.7355	2.77555756156289e-17	6.59806	0.000306465	0.0328312
						9.25755	15.8174	2.77555756156289e-17	2.77555756156289e-17	12.5375	2.77555756156289e-17	6.69256	0.000324782	0.0343926
						2.39693	61.6761	2.77555756156289e-17	2.77555756156289e-17	32.0365	2.77555756156289e-17	8.03402	0.000339243	0.0355108
						248.262	214.954	34.2315	9.28462	231.608	21.7581	3.41282	0.000365934	0.0375814
						16.8858	26.6044	1.31234	0.00366123	21.7451	0.658	4.91001	0.000368535	0.0375814
						10.9963	11.6122	2.77555756156289e-17	2.77555756156289e-17	11.3043	2.77555756156289e-17	6.54488	0.000374	0.0379077
						468.545	447.386	16.9188	76.1256	457.966	46.5222	3.29082	0.000378445	0.0380705
						120.261	171.029	16.1643	1.0512	145.645	8.60773	4.07541	0.000409441	0.0400759
						28.8116	24.8693	0.0913778	3.07617	26.8404	1.58377	3.89012	0.000422906	0.0409256
						194.956	93.6937	16.5567	13.3849	144.325	14.9708	3.26239	0.00045236	0.0427295
						11.0036	10.7739	2.77555756156289e-17	2.77555756156289e-17	10.8888	2.77555756156289e-17	6.49145	0.000456521	0.0430471
						10.1413	11.6211	2.77555756156289e-17	2.77555756156289e-17	10.8812	2.77555756156289e-17	6.49057	0.000463849	0.0435545
						3.24608	40.0606	2.77555756156289e-17	2.77555756156289e-17	21.6533	2.77555756156289e-17	7.47173	0.000467063	0.0437264
						7.54813	15.8387	2.77555756156289e-17	2.77555756156289e-17	11.6934	2.77555756156289e-17	6.59294	0.000486402	0.0449162
						408.344	553.685	34.8097	89.5135	481.015	62.1616	2.94644	0.000492022	0.0453028
						21.9747	32.408	1.44794	2.058	27.1913	1.75297	3.86413	0.000536382	0.0482169
						168.874	0	2.77555756156289e-17	2.77555756156289e-17	84.4371	2.77555756156289e-17	9.42824	0.000537714	0.0482909
						2889.4	870.597	279.152	307.704	1880	293.428	2.67912	0.000552336	0.0492689
						193.253	99.5113	20.5503	9.27782	146.382	14.9141	3.29283	0.000563153	0.0496778

### Sheet: Down-Regulated lncRNAs
						ONC_1	ONC_2	ONC_SHAM_1	ONC_SHAM_2	ONC	ONC_SHAM	log2FoldChange	pvalue	padj
						2.77555756156289e-17	2.77555756156289e-17	168.804	366.346	2.77555756156289e-17	267.575	-11.0936	1.89346158414836e-11	2.89026983994207e-08
						2.77555756156289e-17	2.77555756156289e-17	221.079	210.971	2.77555756156289e-17	216.025	-10.7844	2.19975478428521e-11	3.17685520604161e-08
						50.8137	55.6122	1209.04	1568.36	53.2129	1388.7	-4.70228	1.09878278578794e-09	9.64863546812695e-07
						2.77555756156289e-17	2.77555756156289e-17	49.75	46.3139	2.77555756156289e-17	48.0319	-8.6175	1.56509694216786e-07	6.98110364691754e-05
						2.77555756156289e-17	2.77555756156289e-17	46.9206	34.9984	2.77555756156289e-17	40.9595	-8.38721	4.9098760962144e-07	0.000184047
						2.77555756156289e-17	2.77555756156289e-17	38.7286	40.1369	2.77555756156289e-17	39.4328	-8.33408	5.45347333688892e-07	0.000201242
						2.77555756156289e-17	2.77555756156289e-17	27.645	25.7317	2.77555756156289e-17	26.6883	-7.77201	4.35041165263889e-06	0.0011788
						2.77555756156289e-17	2.77555756156289e-17	59.0867	16.4895	2.77555756156289e-17	37.7881	-8.26973	5.61519282465555e-06	0.00145898
						2.77555756156289e-17	2.77555756156289e-17	34.3814	17.5101	2.77555756156289e-17	25.9457	-7.72804	1.01634163655724e-05	0.00241571
						2.77555756156289e-17	2.77555756156289e-17	3.10519	594.774	2.77555756156289e-17	298.94	-11.2533	1.21736507772644e-05	0.00279543
						2.77555756156289e-17	2.77555756156289e-17	20.7411	19.5567	2.77555756156289e-17	20.1489	-7.3683	1.88285333773288e-05	0.00398581
						1076.15	497.932	4327.44	6950.59	787.039	5639.01	-2.84078	3.31896190829886e-05	0.00633321
						0	4.26131	60.7487	47.3469	2.13066	54.0478	-4.61488	4.42433277450308e-05	0.00796187
						178.742	216.661	1214.59	1704.2	197.701	1459.39	-2.88317	4.4428769158228e-05	0.0079637
						2.77555756156289e-17	2.77555756156289e-17	9.98399	41.1391	2.77555756156289e-17	25.5616	-7.71705	4.45792233133756e-05	0.0079637
						4.24021	3.28721	36.2457	128.613	3.76371	82.4294	-4.40605	5.43619845645327e-05	0.0092063
						1.73952	0	49.4147	13.402	0.869758	31.4083	-5.02793	9.52297803869114e-05	0.0138305
						2.77555756156289e-17	2.77555756156289e-17	42.4269	7.22979	2.77555756156289e-17	24.8283	-7.66596	0.000104863	0.0148369
						2.77555756156289e-17	2.77555756156289e-17	13.8759	15.437	2.77555756156289e-17	14.6565	-6.9139	0.000112669	0.01558
						2.77555756156289e-17	2.77555756156289e-17	20.5984	11.3333	2.77555756156289e-17	15.9659	-7.02953	0.000120592	0.0164083
						0	18.4845	1621.4	47.3685	9.24227	834.383	-6.49354	0.000202589	0.0244128
						0.864098	0	0.321818	600.948	0.432049	300.635	-9.11183	0.000209664	0.0250427
						2.77555756156289e-17	2.77555756156289e-17	364.08	0.0244351	2.77555756156289e-17	182.052	-10.5392	0.000225859	0.0263928
						28.8006	27.3713	186.717	330.332	28.086	258.525	-3.19653	0.000231111	0.0268273
						2.77555756156289e-17	2.77555756156289e-17	5.84663	31.8748	2.77555756156289e-17	18.8607	-7.28268	0.000257271	0.0289588
						0	4.26131	40.0686	36.0236	2.13066	38.0461	-4.10987	0.000259324	0.0290018
						2.77555756156289e-17	2.77555756156289e-17	20.5237	8.2501	2.77555756156289e-17	14.3869	-6.87873	0.000298372	0.0322653
						2.77555756156289e-17	2.77555756156289e-17	1.72003	71.9938	2.77555756156289e-17	36.8569	-8.24041	0.000372953	0.0378691
						2.77555756156289e-17	2.77555756156289e-17	13.7762	10.2987	2.77555756156289e-17	12.0374	-6.62673	0.000391745	0.0387586
						2.77555756156289e-17	2.77555756156289e-17	194.15	0.024037	2.77555756156289e-17	97.0873	-9.63403	0.000444723	0.0423072
						2.77555756156289e-17	2.77555756156289e-17	11.0908	11.3223	2.77555756156289e-17	11.2065	-6.52884	0.000447915	0.0425231
						2.77555756156289e-17	2.77555756156289e-17	0.306236	131.678	2.77555756156289e-17	65.9919	-9.07682	0.000450215	0.0426544
						2.77555756156289e-17	2.77555756156289e-17	180.336	0.0239728	2.77555756156289e-17	90.1799	-9.52783	0.000485503	0.0449162
