## Supplementary material for "Total RNA Sequencing Reveals Early Coding, Noncoding, and Isoform-Level Transcriptomic Changes Following Traumatic and Glaucomatous Optic Nerve Injury": Sup. Table 5

### Sheet: A3SS_Significant_SOHU
			strand	longExonStart_0base	longExonEnd	shortES	shortEE	flankingES	flankingEE	IJC_SAMPLE_1	SJC_SAMPLE_1	IJC_SAMPLE_2	SJC_SAMPLE_2	IncFormLen	SkipFormLen	PValue	FDR	IncLevel1	IncLevel2	IncLevelDifference
			-	24103983	24104209	24103983	24104158	24104438	24104902	5,7	4,0	1,1	10,4	200	149	0.000149802	0.0348335	0.482,1.0	0.069,0.157	0.628
			-	45030140	45032608	45030140	45030242	45033227	45033309	16742212	185173	833872	176228	2515	149	1.09032845419e-06	0.000431007	0.349,0.431	0.219,0.185	0.188
			-	107801366	107801544	107801366	107801531	107802176	107802308	31,18	27,15	42,40	13,0	162	149	0.00019768	0.0434127	0.514,0.525	0.748,1.0	-0.354
			-	171107003	171107575	171107003	171107148	171107961	171108096	36,78	2,1	14,21	11,5	576	149	8.88017938383e-06	0.00319121	0.823,0.953	0.248,0.521	0.503
			-	95645323	95645428	95645323	95645425	95645550	95645613	9,4	1,1	1,0	1,3	152	149	6.72641691806e-05	0.017726350718060786	0.898,0.797	0.495,0.0	0.6
			-	122267785	122268018	122267785	122267955	122268351	122268468	1,0	16,10	12,12	6,14	212	149	2.89267435893e-07	0.000163353	0.042,0.0	0.584,0.376	-0.459
			+	119864958	119865151	119865054	119865151	119862594	119862946	1,5	6,11	2,4	0,0	245	149	0	0	0.092,0.217	1.0,1.0	-0.846
			+	93321328	93321396	93321331	93321396	93315358	93315546	8,15	1,0	4,13	9,13	152	149	3.57771151593e-07	0.000176784	0.887,1.0	0.303,0.495	0.544
			-	72344379	72344540	72344379	72344426	72344879	72345043	23,22	9,8	23,21	0,0	263	149	1.1940145539e-09	1.179984882891675e-06	0.591,0.609	1.0,1.0	-0.4
			+	139092233	139092705	139092505	139092705	139091641	139091650	9,14	34,73	4,18	0,0	421	149	5.55111512313e-15	7.31451936057763e-12	0.086,0.064	1.0,1.0	-0.925
			+	84981414	84981592	84981417	84981592	84967840	84968373	79,92	0,0	91,60	24,14	152	149	2.05781003348e-09	1.626904612469288e-06	1.0,1.0	0.788,0.808	0.202
			-	158199117	158199256	158199117	158199183	158200124	158200260	4,8	0,0	1,0	2,1	222	149	2.82752876387e-05	0.00859786	1.0,1.0	0.251,0.0	0.875
			+	4008075	4008260	4008105	4008260	4004950	4005046	5,15	0,2	2,3	3,6	179	149	4.34547928275e-05	0.012269771146221966	1.0,0.862	0.357,0.294	0.606
			-	56930323	56930404	56930323	56930401	56931435	56931657	4,20	0,1	15,5	12,13	152	149	2.39383450507e-07	0.000157714	1.0,0.951	0.551,0.274	0.563
			+	124202110	124204759	124202202	124204759	124201794	124201907	6,4	0,0	3,5	6,2	241	149	1.41956513786e-05	0.00467628	1.0,1.0	0.236,0.607	0.579
			-	30466838	30467098	30466838	30466931	30473735	30473801	8,18	0,0	3,9	2,6	316	149	4.22262880662e-07	0.000185467	1.0,1.0	0.414,0.414	0.586
			-	61383729	61384011	61383729	61383895	61384349	61385092	8,10	3,1	3,1	12,3	265	149	8.17125918974e-05	0.020188117235651386	0.6,0.849	0.123,0.158	0.584
			+	134653336	134654129	134654045	134654129	134652603	134652743	725963	731619	294303	11491419	858	149	0	0	0.147,0.213	0.043,0.036	0.141

### Sheet: A5SS_Significant_SOHU
			strand	longExonStart_0base	longExonEnd	shortES	shortEE	flankingES	flankingEE	IJC_SAMPLE_1	SJC_SAMPLE_1	IJC_SAMPLE_2	SJC_SAMPLE_2	IncFormLen	SkipFormLen	PValue	FDR	IncLevel1	IncLevel2	IncLevelDifference
			+	26471939	26473362	26471939	26472065	26474004	26474099	315293	191146	152100	220214	1446	149	8.98142783468e-05	0.015586551016768285	0.145,0.171	0.066,0.046	0.102
			-	66359778	66360086	66359948	66360086	66357531	66357718	33,32	0,8	8,5	20,26	319	149	9.37901811771e-09	4.5544511979599755e-06	1.0,0.651	0.157,0.082	0.706
			-	31981055	31982215	31982070	31982215	31966370	31966491	16,6	0,0	1,0	0,2	1164	149	0.000417755	0.0451938	1.0,1.0	1.0,0.0	0.5
			+	45352525	45352713	45352525	45352581	45411571	45411679	3,0	1,4	5,3	0,0	281	149	8.9873028927e-05	0.015586551016768285	0.614,0.0	1.0,1.0	-0.693
			-	30274831	30276705	30276631	30276705	30273463	30273638	71,79	13,12	12,38	16,19	1949	149	0.000377332	0.043825752966684575	0.295,0.335	0.054,0.133	0.222
			-	57127725	57128520	57127768	57128520	57126238	57126984	3,0	2,6	4,2	1,0	192	149	0.000123657	0.020015933159468532	0.538,0.0	0.756,1.0	-0.609
			+	98496380	98496658	98496380	98496494	98499433	98499726	1,6	0,0	6,9	7,2	313	149	2.63304495832e-05	0.00710337	1.0,1.0	0.29,0.682	0.514
			+	133971073	133971133	133971073	133971095	133971214	133971286	812789	0,0	13081314	16221746	187	149	0	0	1.0,1.0	0.391,0.375	0.617
			+	4177548	4177835	4177548	4177638	4181227	4181281	91,78	12,14	108130	0,0	346	149	1.09230657852e-09	6.6303009316164e-07	0.766,0.706	1.0,1.0	-0.264
			-	81579138	81579651	81579489	81579651	81551317	81551413	62,59	0,2	63,26	8,5	500	149	0.000379053	0.043825752966684575	1.0,0.898	0.701,0.608	0.295
			+	30328240	30329776	30328240	30328365	30333301	30333409	523504	0,3	585434	15,20	1560	149	2.13420059236e-06	0.00086364	1.0,0.941	0.788,0.675	0.239
			-	23486008	23486094	23486017	23486094	23436327	23436421	22,3	29,36	27,56	13,21	158	149	0.000148168	0.021206376163243296	0.417,0.073	0.662,0.715	-0.444
			+	113452698	113452885	113452698	113452867	113459049	113459274	9,10	7,11	19,15	0,0	167	149	4.96302998698e-12	4.876918424660293e-09	0.534,0.448	1.0,1.0	-0.509
			+	75799624	75799818	75799624	75799806	75801152	75801259	2,8	0,0	13,1	5,7	161	149	0.00014848	0.021206376163243296	1.0,1.0	0.706,0.117	0.589
			+	31305223	31305324	31305223	31305295	31312925	31312997	4,9	16,7	1,0	20,25	178	149	0.000428112	0.0451938	0.173,0.518	0.04,0.0	0.326
			-	61184819	61185236	61184823	61185236	61184492	61184533	16,13	0,1	9,7	3,6	153	149	0.000324807	0.0415069	1.0,0.927	0.745,0.532	0.325
			+	63547821	63548353	63547821	63547912	63549048	63549973	3,3	0,0	4,4	6,3	590	149	6.02584648846e-12	4.876918424660293e-09	1.0,1.0	0.144,0.252	0.802
			-	39009807	39009896	39009874	39009896	39008242	39008374	3,4	1,2	0,0	7,11	216	149	3.79482149729e-05	0.00921383	0.674,0.58	0.0,0.0	0.627
			+	41354005	41354631	41354005	41354310	41354958	41355067	10,15	5,2	10,12	0,0	470	149	0.000215949	0.0291292	0.388,0.704	1.0,1.0	-0.454
			+	128288694	128288883	128288694	128288875	128294093	128294263	14,12	0,6	2,0	6,6	157	149	7.59232758252e-06	0.00263345	1.0,0.655	0.24,0.0	0.708
			+	73834281	73834401	73834281	73834365	73836334	73836380	2,1	0,0	1,0	2,1	185	149	5.94691059019e-05	0.013126453557255745	1.0,1.0	0.287,0.0	0.857
			-	123272676	123272780	123272686	123272780	123272394	123272493	6,2	1,3	0,1	5,7	159	149	7.57643328222e-05	0.0153297	0.849,0.385	0.0,0.118	0.558
			-	72387205	72388057	72387878	72388057	72385621	72385704	55,78	4,15	30,31	37,22	822	149	1.46748024999e-05	0.0044538	0.714,0.485	0.128,0.203	0.434

### Sheet: MXE_Significant_SOHU
				1stExonStart_0base	1stExonEnd	2ndExonStart_0base	2ndExonEnd	upstreamES	upstreamEE	downstreamES	downstreamEE	IJC_SAMPLE_1	SJC_SAMPLE_1	IJC_SAMPLE_2	SJC_SAMPLE_2	IncFormLen	SkipFormLen	PValue	FDR	IncLevel1	IncLevel2	IncLevelDifference
				99116792	99116871	99123303	99123423	99112650	99112787	99146633	99148020	201177	264242	275315	170181	228	269	1.04144378477e-05	0.00785665	0.473,0.463	0.656,0.672	-0.196
				111495646	111495721	111497356	111497440	111494985	111494993	111519177	111519255	216179	236199	6,0	206229	224	233	0	0	0.488,0.483	0.029,0.0	0.471
				111497356	111497440	111519177	111519255	111495646	111495721	111528057	111528168	237132	123106	60,43	119160	233	227	4.01409320228e-08	7.57057977950008e-05	0.652,0.548	0.329,0.207	0.332
				88624879	88624965	88633301	88633486	88624632	88624777	88633586	88633778	4,0	11,2	8,5	0,1	235	334	2.86562364105e-06	0.00270228	0.341,0.0	1.0,0.877	-0.768
				43087902	43087932	43091227	43091327	43058968	43059285	43095745	43095863	215236	483500	160146	741695	179	249	4.84230117612e-05	0.020294622262582933	0.382,0.396	0.231,0.226	0.161
				23440988	23441075	23482300	23482309	23436327	23436421	23486017	23486094	133,2	0,0	0,0	1,1	158	236	4.37809499274e-05	0.020294622262582933	1.0,1.0	0.0,0.0	1
				25389409	25389517	25389600	25389671	25389025	25389127	25389850	25389987	3,2	1,0	0,2	1,8	220	257	1.35170594615e-05	0.00849772	0.778,1.0	0.0,0.226	0.776
				65638257	65638483	65701903	65702777	65613372	65613460	65734747	65734846	16991689	274251	24222698	206154	1023	375	4.41087625589e-05	0.020294622262582933	0.694,0.712	0.812,0.865	-0.136
				112946925	112947184	112953515	112953591	112934728	112935986	112958167	112958212	15,4	80,35	2,0	70,72	225	408	0.00010212	0.038519489233432805	0.254,0.172	0.049,0.0	0.189
				112953515	112953591	112957503	112957579	112934728	112935986	112958167	112958212	1,0	15,4	4,1	2,0	225	225	0.000126293	0.043307006564934185	0.062,0.0	0.667,1.0	-0.802
				51109207	51109283	51116086	51116191	51107819	51108013	51117493	51117953	5,9	7,1	0,1	13,10	225	254	2.7646216173e-06	0.00270228	0.446,0.91	0.0,0.101	0.628

### Sheet: RI_Significant_SOHU
				riExonStart_0base	riExonEnd	upstreamES	upstreamEE	downstreamES	downstreamEE	IJC_SAMPLE_1	SJC_SAMPLE_1	IJC_SAMPLE_2	SJC_SAMPLE_2	IncFormLen	SkipFormLen	PValue	FDR	IncLevel1	IncLevel2	IncLevelDifference
				9855040	9855612	9855040	9855160	9855491	9855612	2,8	0,0	0,0	2,1	480	149	5.12047626522e-10	2.3356686735496373e-07	1.0,1.0	0.0,0.0	1
				59198906	59200061	59198906	59198957	59199981	59200061	164130	75,56	59,49	71,80	1173	149	0.000103878	0.00850468	0.217,0.228	0.095,0.072	0.139
				33757041	33757384	33757041	33757147	33757237	33757384	4,11	1,3	1,1	2,5	239	149	0.000246555	0.014853803828597153	0.714,0.696	0.238,0.111	0.53
				45830438	45831769	45830438	45830522	45831211	45831769	11,3	2,3	9,5	0,0	838	149	2.87219481439e-05	0.00339664	0.494,0.151	1.0,1.0	-0.677
				26079345	26079791	26079345	26079516	26079682	26079791	8,6	11,8	12,10	2,1	315	149	0.000220098	0.0137799	0.256,0.262	0.739,0.825	-0.523
				8540631	8542167	8540631	8540667	8542108	8542167	120175	77,82	86,61	115187	1590	149	0.00021552	0.0137799	0.127,0.167	0.065,0.03	0.1
				66456025	66457047	66456025	66456308	66456962	66457047	6,12	4,3	3,5	0,0	803	149	2.46500706846e-07	6.054436591994446e-05	0.218,0.426	1.0,1.0	-0.678
				57075347	57075902	57075347	57075413	57075805	57075902	67,69	17,17	24,19	25,13	541	149	0.000512136	0.0272542	0.52,0.528	0.209,0.287	0.276
				17895307	17895747	17895307	17895454	17895654	17895747	23,19	26,48	5,3	43,52	349	149	0.000566967	0.0291988	0.274,0.145	0.047,0.024	0.174
				79789644	79790803	79789644	79789801	79790541	79790803	10,9	4,2	2,0	8,2	889	149	0.000128477	0.00954019	0.295,0.43	0.04,0.0	0.342
				32551976	32553670	32551976	32552118	32553561	32553670	251277	126,94	130119	146130	1592	149	0.00098359	0.046376	0.157,0.216	0.077,0.079	0.108
				25269027	25270618	25269027	25269174	25270559	25270618	172154	18,12	76,48	27,30	1534	149	1.8668881796e-07	5.419067234057091e-05	0.481,0.555	0.215,0.135	0.343
				4136073	4136737	4136073	4136216	4136661	4136737	100,91	45,57	33,38	48,59	594	149	0.000546869	0.028625446848740344	0.358,0.286	0.147,0.139	0.179
				139557946	139558636	139557946	139558058	139558459	139558636	7,13	1,0	0,0	2,2	550	149	1.38790867688e-10	7.385987342129733e-08	0.655,1.0	0.0,0.0	0.828
				113785030	113785881	113785030	113785136	113785774	113785881	233207	225194	116,60	250270	787	149	5.31046896751e-05	0.00513828	0.164,0.168	0.081,0.04	0.106
				152052955	152055387	152052955	152053084	152055313	152055387	79109	0,1	29,45	4,8	2378	149	4.97588628079e-08	1.7653338771736075e-05	1.0,0.872	0.312,0.261	0.649
				100940693	100941206	100940693	100940799	100940921	100941206	10,5	5,13	0,0	8,6	271	149	0.000590756	0.029473201619394686	0.524,0.175	0.0,0.0	0.35
				67549490	67557644	67549490	67555793	67557403	67557644	131,84	31,20	25,25	25,28	1759	149	1.80993930007e-05	0.00222274	0.264,0.262	0.078,0.07	0.189
				83707368	83711033	83707368	83707452	83710752	83711033	11651434	216194	485406	207139	3449	149	0.000131709	0.00955791	0.189,0.242	0.092,0.112	0.113
				131362014	131363091	131362014	131362188	131362331	131363091	17,13	24,27	3,0	49,72	292	149	1.82749345878e-07	5.419067234057091e-05	0.265,0.197	0.03,0.0	0.216
				7589553	7589992	7589553	7589603	7589803	7589992	4,13	1,3	0,0	5,4	349	149	7.31620830585e-09	2.920081640072381e-06	0.631,0.649	0.0,0.0	0.64
				110785481	110786544	110785481	110785544	110786421	110786544	364423	148156	186138	156120	1026	149	0.000846651	0.040959940836111756	0.263,0.283	0.148,0.143	0.128
				123207640	123207963	123207640	123207744	123207871	123207963	13,23	0,1	11,7	4,3	276	149	0.000296552	0.017244340213270672	1.0,0.925	0.598,0.557	0.385
				35891634	35893363	35891634	35891738	35893197	35893363	528650	280224	265221	280268	1608	149	0.000160386	0.010896025677710341	0.149,0.212	0.081,0.071	0.104
				47045627	47046738	47045627	47045790	47046504	47046738	23,18	9,11	5,2	7,18	863	149	0.000579692	0.029380276751824953	0.306,0.22	0.11,0.019	0.199
				72943450	72944075	72943450	72943478	72943704	72944075	2,4	1,0	0,1	1,1	375	149	4.10247922947e-05	0.00451697	0.443,1.0	0.0,0.284	0.58
				160864389	160865607	160864389	160864422	160865564	160865607	163184	0,0	130102	4,8	1291	149	2.99242697198e-05	0.00341244	1.0,1.0	0.79,0.595	0.307
				171107003	171108096	171107003	171107148	171107961	171108096	92150	2,1	61,57	11,5	962	149	5.2185860443e-05	0.00513828	0.877,0.959	0.462,0.638	0.368
				11786287	11788567	11786287	11786330	11788451	11788567	261373	8,8	132149	12,20	2270	149	4.88294742464e-05	0.00513828	0.682,0.754	0.419,0.328	0.344
				124692916	124693393	124692916	124692993	124693387	124693393	15,23	42,62	12,27	0,0	543	149	0	0	0.089,0.092	1.0,1.0	-0.909
				166907078	166907400	166907078	166907137	166907232	166907400	16,18	0,3	4,7	8,5	244	149	0.000139324	0.00988581	1.0,0.786	0.234,0.461	0.545
				155902379	155904885	155902379	155902444	155904785	155904885	783866	57,44	509520	79,73	2490	149	0.000216226	0.0137799	0.451,0.541	0.278,0.299	0.208
				119385961	119386708	119385961	119386050	119386626	119386708	12,16	4,10	2,0	9,10	725	149	1.34300194734e-05	0.00171528	0.381,0.247	0.044,0.0	0.292
				3341335	3342674	3341335	3342297	3342595	3342674	11,5	0,0	0,0	2,1	447	149	1.06948783163e-10	6.82974929278918e-08	1.0,1.0	0.0,0.0	1
				121111689	121112416	121111689	121111987	121112326	121112416	72,83	34,20	22,30	21,60	488	149	0.000116832	0.00909863	0.393,0.559	0.242,0.132	0.289
				36809669	36810045	36809669	36809675	36809917	36810045	32,24	5,7	13,13	0,0	391	149	3.0511415412e-06	0.000487115	0.709,0.566	1.0,1.0	-0.363
				26805607	26806018	26805607	26805796	26805966	26806018	16,29	16,18	10,6	33,25	319	149	0.000489639	0.026498621539842067	0.318,0.429	0.124,0.101	0.261
				24815767	24816460	24815767	24816206	24816283	24816460	13,15	11,8	3,1	18,23	226	149	7.74849720497e-07	0.000154631	0.438,0.553	0.099,0.028	0.432
				87713597	87714068	87713597	87713718	87713962	87714068	66,78	138119	16,19	87124	393	149	0.00101821	0.0464451	0.153,0.199	0.065,0.055	0.116
				145114039	145115738	145114039	145114112	145115567	145115738	100144	7,13	61,50	23,22	1604	149	2.53952445017e-06	0.000426774	0.57,0.507	0.198,0.174	0.352
				145114039	145115738	145114039	145114112	145115642	145115738	110159	9,14	74,73	19,21	1679	149	0.00100132	0.046376	0.52,0.502	0.257,0.236	0.265
				20356299	20357867	20356299	20356434	20357760	20357867	49,72	32,30	26,11	48,42	1475	149	0.000478688	0.026352592948316673	0.134,0.195	0.052,0.026	0.126
				140776894	140778274	140776894	140777082	140778186	140778274	23,29	11,7	3,2	12,16	1253	149	5.18752085998e-06	0.00078875	0.199,0.33	0.029,0.015	0.243
				95111041	95112119	95111041	95111236	95111951	95112119	82,94	41,49	29,23	63,32	864	149	9.46924632342e-05	0.00795666	0.256,0.249	0.074,0.11	0.161
				155752276	155753756	155752276	155752387	155753660	155753756	145138	25,28	50,63	30,33	1422	149	0.000408906	0.0229059	0.378,0.341	0.149,0.167	0.202
				152130151	152131101	152130151	152130287	152131003	152131101	62,64	11,0	35,21	26,21	865	149	0.000297037	0.017244340213270672	0.493,1.0	0.188,0.147	0.579
				24665755	24666184	24665755	24665815	24666063	24666184	44,35	7,5	30,34	0,1	397	149	0.000240633	0.014775765884098308	0.702,0.724	1.0,0.927	-0.251
				17850355	17852411	17850355	17850424	17852256	17852411	121,87	22,36	53,15	60,45	1981	149	5.3053945263e-05	0.00513828	0.293,0.154	0.062,0.024	0.18
				76311711	76312585	76311711	76311856	76312443	76312585	14,16	0,1	10,0	2,2	736	149	7.58730133794e-05	0.00654764	1.0,0.764	0.503,0.0	0.631
				72057571	72058362	72057571	72057679	72058250	72058362	0,2	3,3	3,3	0,0	720	149	1.25884858093e-11	1.3398345063031634e-08	0.0,0.121	1.0,1.0	-0.94
				158199117	158202519	158199117	158201251	158202383	158202519	94,71	3,1	22,25	3,11	1281	149	6.16058758141e-05	0.00562022	0.785,0.892	0.46,0.209	0.504
				30266173	30266925	30266173	30266361	30266567	30266925	2,15	0,0	5,2	2,3	355	149	0.000157058	0.010896025677710341	1.0,1.0	0.512,0.219	0.635
				89076001	89077422	89076001	89076230	89077355	89077422	100172	0,1	54,57	4,7	1274	149	2.08262852963e-07	5.541527412590492e-05	1.0,0.953	0.612,0.488	0.426
				139567091	139567650	139567091	139567181	139567472	139567650	6,9	3,4	8,4	1,0	440	149	0.00100217	0.046376	0.404,0.432	0.73,1.0	-0.447
				119821378	119822389	119821378	119821534	119822236	119822389	44,47	25,17	8,6	20,24	851	149	8.29853829076e-06	0.00120442	0.236,0.326	0.065,0.042	0.228
				109697675	109698346	109697675	109697784	109698150	109698346	6,5	0,0	1,2	3,1	515	149	9.36661771034e-06	0.00130033	1.0,1.0	0.088,0.367	0.772
				91969084	91970178	91969084	91969210	91970103	91970178	151167	55,37	158130	143116	1042	149	5.9645180111e-05	0.00560138	0.282,0.392	0.136,0.138	0.2
				91969084	91970178	91969084	91969257	91970103	91970178	123121	5,0	109,70	19,21	995	149	1.29365105828e-06	0.000242978	0.786,1.0	0.462,0.333	0.495
				91969084	91970178	91969084	91969349	91970103	91970178	67,68	69,78	28,13	129129	903	149	7.19265119704e-05	0.00637948	0.138,0.126	0.035,0.016	0.107
				120265582	120268433	120265582	120265699	120268323	120268433	322434	119,93	178135	132156	2773	149	0.000177172	0.011785634269164458	0.127,0.2	0.068,0.044	0.108
				70475269	70476347	70475269	70475319	70476263	70476347	151163	54,74	79,41	69,73	1093	149	0.00012522	0.00951972	0.276,0.231	0.135,0.071	0.15
				19989940	19993289	19989940	19990052	19993244	19993289	285299	33,22	70,73	33,30	3341	149	6.37926011238e-07	0.000135793	0.278,0.377	0.086,0.098	0.236
				82793820	82794962	82793820	82793959	82794915	82794962	34,60	1,0	19,40	3,10	1105	149	2.14915122643e-06	0.000381236	0.821,1.0	0.461,0.35	0.505
				57044565	57044869	57044565	57044658	57044752	57044869	27,18	83,63	1,0	71,82	243	149	3.34255031875e-07	7.623402262691965e-05	0.166,0.149	0.009,0.0	0.153
				134652603	134654129	134652603	134652743	134654045	134654129	16652211	731619	609704	11491419	1451	149	0	0	0.19,0.268	0.052,0.048	0.179
				44292112	44292705	44292112	44292206	44292550	44292705	19,17	0,0	4,5	2,3	493	149	1.08821556809e-05	0.00144778	1.0,1.0	0.377,0.335	0.644
				119173531	119175634	119173531	119173574	119175535	119175634	343407	59,58	182182	54,99	2110	149	0.000109994	0.00878026	0.291,0.331	0.192,0.115	0.158
				78183779	78184237	78183779	78183820	78184209	78184237	118141	35,44	37,43	64,62	538	149	2.19362306098e-11	1.751059608427285e-08	0.483,0.47	0.138,0.161	0.327
				100622578	100623032	100622578	100622633	100622981	100623032	29,36	83,62	5,2	79,68	497	149	0.000303543	0.0173074	0.095,0.148	0.019,0.009	0.107
				4641958	4643806	4641958	4642027	4643659	4643806	222202	111,90	84,55	85130	1781	149	0.000691199	0.0339538	0.143,0.158	0.076,0.034	0.096

### Sheet: SE_Significant_SOHU
			strand	exonStart_0base	exonEnd	upstreamES	upstreamEE	downstreamES	downstreamEE	IJC_SAMPLE_1	SJC_SAMPLE_1	IJC_SAMPLE_2	SJC_SAMPLE_2	IncFormLen	SkipFormLen	PValue	FDR	IncLevel1	IncLevel2	IncLevelDifference
			-	35819763	35819821	35818673	35818729	35865634	35865860	2,0	2,4	4,2	1,0	207	149	3.40391511375e-05	0.00855603	0.419,0.0	0.742,1.0	-0.661
			-	9860555	9860567	9855682	9855792	9861062	9861197	8,29	4,4	0,0	1,4	161	149	2.76900724572e-12	1.0101953767330054e-08	0.649,0.87	0.0,0.0	0.76
			+	5086534	5086624	5082782	5082930	5086709	5086796	100118	1,0	66,96	11,13	239	149	5.3751192185e-06	0.00183208	0.984,1.0	0.789,0.822	0.186
			+	53326818	53326840	53322726	53322844	53327501	53327665	0,0	228204	31,72	241228	171	149	2.01961736224e-09	1.9503563668172986e-06	0.0,0.0	0.101,0.216	-0.159
			+	38430518	38430628	38429872	38430258	38432806	38432979	3,3	14,19	11,14	4,8	259	149	1.1665555688e-05	0.00345069	0.11,0.083	0.613,0.502	-0.461
			+	38430552	38430628	38429857	38430258	38432806	38432979	5,3	14,19	13,20	4,8	225	149	1.55725181705e-06	0.000639135	0.191,0.095	0.683,0.623	-0.51
			-	38039440	38039467	38038056	38038212	38068254	38068434	44,36	10,21	64,41	0,0	176	149	4.52735438028e-09	3.378435311866217e-06	0.788,0.592	1.0,1.0	-0.31
			-	20165546	20165592	20163689	20165460	20166118	20166379	3,8	3,2	0,0	3,3	195	149	1.58587281374e-06	0.000642846	0.433,0.753	0.0,0.0	0.593
			+	47630277	47630544	47628696	47628847	47634203	47634588	36,46	10,12	47,51	1,1	416	149	3.83372282275e-06	0.00136822	0.563,0.579	0.944,0.948	-0.375
			+	47630277	47630604	47628693	47628847	47634203	47634588	36,46	10,12	37,50	1,1	476	149	1.02926073384e-05	0.00310044	0.53,0.545	0.921,0.94	-0.393
			+	29176852	29177031	29171572	29171731	29180387	29180511	12,8	6,2	2,0	4,7	328	149	9.60213840639e-05	0.020741882397066397	0.476,0.645	0.185,0.0	0.468
			-	28903680	28903867	28895037	28895177	28908690	28908961	4,7	0,0	0,1	1,1	336	149	0.000210516	0.0377709	1.0,1.0	0.0,0.307	0.847
			-	26150435	26150547	26149931	26150012	26153731	26153852	167129	4,0	153180	26,19	261	149	7.29499029051e-06	0.00235301	0.96,1.0	0.771,0.844	0.172
			-	26150435	26150647	26149931	26150012	26153731	26153775	168132	4,0	149180	26,19	361	149	1.45071571089e-06	0.000621614	0.945,1.0	0.703,0.796	0.223
			-	26150647	26150801	26149931	26150012	26153731	26153852	19,19	4,0	11,28	26,19	303	149	0.000123856	0.024949095763168186	0.7,1.0	0.172,0.42	0.554
			-	26150647	26151205	26149931	26150012	26153731	26153852	108,90	4,0	100107	26,19	707	149	4.26611432292e-07	0.000200105	0.851,1.0	0.448,0.543	0.43
			-	66289830	66294488	66286496	66286595	66331070	66331218	1029310930	0,0	81477689	43,27	4807	149	2.90714908258e-07	0.000142468	1.0,1.0	0.854,0.898	0.124
			-	35181414	35181751	35169279	35169364	35181930	35182129	80110	107,89	38,30	150147	486	149	1.49562988061e-06	0.000621614	0.186,0.275	0.072,0.059	0.165
			-	22077614	22078011	22073801	22073867	22084490	22084659	451426	376459	222216	502581	546	149	5.33521361712e-06	0.00183208	0.247,0.202	0.108,0.092	0.124
			-	22077735	22078011	22073733	22073867	22084490	22084650	386355	376459	185203	502581	425	149	1.48314381415e-05	0.00423457	0.265,0.213	0.114,0.109	0.128
			+	21625720	21625869	21620030	21620106	21627427	21627790	1,3	0,0	0,0	2,1	298	149	3.66521946127e-09	2.9352150193009557e-06	1.0,1.0	0.0,0.0	1
			+	56074525	56074611	56072465	56072710	56078507	56078576	472398	196136	415414	74,32	235	149	2.04207572008e-06	0.000788818	0.604,0.65	0.78,0.891	-0.209
			-	44565645	44565856	44564170	44564231	44566361	44566672	30,23	0,0	25,27	5,10	360	149	1.80130906857e-08	1.0753487628623161e-05	1.0,1.0	0.674,0.528	0.399
			-	44565757	44565856	44564100	44564231	44566361	44566726	36,32	0,0	30,34	5,10	248	149	6.69987687918e-06	0.00224473	1.0,1.0	0.783,0.671	0.273
			-	102086961	102087051	102085433	102086221	102087395	102087454	13,13	0,0	10,18	10,20	239	149	6.67541022459e-10	8.767216772567523e-07	1.0,1.0	0.384,0.359	0.629
			-	102087215	102087267	102085753	102086221	102087395	102087595	19,32	0,0	17,24	10,20	201	149	3.61366492285e-11	7.910071605123793e-08	1.0,1.0	0.558,0.471	0.486
			-	73263607	73263729	73214981	73215208	73264192	73264296	80,66	12,6	68,78	0,1	271	149	0.000233955	0.0406438	0.786,0.858	1.0,0.977	-0.166
			-	11906699	11906803	11895767	11895890	11907156	11907287	0,0	2,1	1,6	0,0	253	149	1.11202291819e-09	1.2590400170982918e-06	0.0,0.0	1.0,1.0	-1
			-	47619363	47619477	47617110	47617314	47683747	47683864	5,7	11,2	1,6	0,0	263	149	5.03448461298e-06	0.00175853	0.205,0.665	1.0,1.0	-0.565
			+	104203453	104203545	104202503	104202577	104203993	104204582	3,2	0,0	2,1	1,4	241	149	0.000110958	0.023055124579545824	1.0,1.0	0.553,0.134	0.656
			+	103062809	103062875	103061216	103061396	103070867	103071154	25,46	35,37	50,55	13,15	215	149	0.000136844	0.027231197418598665	0.331,0.463	0.727,0.718	-0.325
			-	71178774	71178860	71173106	71173171	71183328	71183401	102118	0,0	121151	21,26	235	149	9.49800904593e-10	1.113777246478806e-06	1.0,1.0	0.785,0.786	0.214
			-	70301811	70302000	70299216	70299258	70314007	70314037	71,73	8,8	84,66	0,0	338	149	0.000112348	0.023055124579545824	0.796,0.801	1.0,1.0	-0.202
			-	20965748	20965792	20964759	20964842	20970842	20971263	5,8	2,6	0,1	5,11	193	149	1.74747748416e-06	0.000691285	0.659,0.507	0.0,0.066	0.55
			+	110544534	110544602	110537129	110537202	110546834	110547294	62,90	89104	20,41	99116	217	149	0.000190717	0.0354868	0.324,0.373	0.122,0.195	0.19
			-	64349145	64349262	64343150	64344489	64353084	64353231	2,4	5,3	3,8	0,0	266	149	1.39834033464e-07	7.063554853472272e-05	0.183,0.428	1.0,1.0	-0.695
			+	21264362	21264371	21263139	21263226	21267975	21268079	19,18	30,24	0,0	35,19	158	149	9.61487556239e-11	1.8570283777383135e-07	0.374,0.414	0.0,0.0	0.394
			+	18299681	18299933	18285545	18285646	18305830	18305986	2,6	0,0	6,2	4,1	401	149	0.000117151	0.023744	1.0,1.0	0.358,0.426	0.608
			-	45031248	45032608	45030140	45030242	45033227	45033309	8401141	185173	448419	176228	1509	149	4.723099569e-06	0.00166751	0.31,0.394	0.201,0.154	0.174
			+	74009753	74009909	74006291	74006477	74010500	74010608	2,4	0,0	2,1	3,1	305	149	0.000216177	0.038575922409716835	1.0,1.0	0.246,0.328	0.713
			-	14763969	14764465	14752070	14752212	14773537	14773663	29062604	413355	12161002	374353	645	149	1.06931890009e-08	6.751926301068281e-06	0.619,0.629	0.429,0.396	0.212
			-	92230608	92230711	92221018	92221137	92231005	92231122	10,6	0,1	8,4	5,6	252	149	5.38714940403e-05	0.012911070330797155	1.0,0.78	0.486,0.283	0.506
			+	121567453	121569141	121560543	121560631	121570187	121570217	550559	16,33	248132	31,43	1837	149	5.54923584108e-05	0.013203160116378312	0.736,0.579	0.394,0.199	0.361
			-	110228349	110228410	110224001	110227246	110228603	110228730	8,8	0,0	11,9	3,6	210	149	0.000126093	0.025244774649511855	1.0,1.0	0.722,0.516	0.381
			-	81886741	81886811	81883705	81883815	81887958	81887980	628613	0,0	630715	72,52	219	149	2.4910937757e-09	2.1854171024553004e-06	1.0,1.0	0.856,0.903	0.121
			-	34376524	34376734	34356936	34357088	34382295	34382397	29,35	0,0	14,11	16,19	359	149	1.11022302463e-16	7.290612558140284e-13	1.0,1.0	0.266,0.194	0.77
			+	20806352	20806472	20803426	20803594	20810395	20810473	4,9	0,2	3,0	7,8	269	149	6.86548048845e-06	0.00227698	1.0,0.714	0.192,0.0	0.761
			+	94950823	94950940	94940794	94941633	94953849	94953981	6,1	3,8	9,3	0,1	266	149	0.000113798	0.023207741777347392	0.528,0.065	1.0,0.627	-0.517
			+	151168640	151168748	151152837	151153018	151186308	151186473	7,7	0,0	3,3	6,7	257	149	6.65475785588e-10	8.767216772567523e-07	1.0,1.0	0.225,0.199	0.788
			-	66811983	66812173	66807343	66807443	66813027	66813088	133,96	156128	53,92	210248	339	149	0.000226673	0.0398	0.273,0.248	0.1,0.14	0.141
			-	44158902	44159052	44152359	44152553	44168242	44168339	29,35	4,8	25,35	0,0	299	149	7.6898233805e-05	0.017176	0.783,0.686	1.0,1.0	-0.265
			-	66936945	66937024	66935173	66935449	66938310	66938380	0,5	1,14	10,15	3,4	228	149	0.000222066	0.039412529123165264	0.0,0.189	0.685,0.71	-0.603
			+	18106268	18106323	18075935	18076015	18114592	18114702	61130	11,30	136104	0,7	204	149	2.46239659526e-05	0.0065732	0.802,0.76	1.0,0.916	-0.177
			+	80170600	80170687	80128510	80128576	80212811	80212906	21,22	0,0	19,20	6,17	236	149	2.01196725946e-10	3.3030466498554816e-07	1.0,1.0	0.667,0.426	0.454
			-	97465747	97465890	97463055	97463158	97472784	97472833	16,8	6,17	38,20	0,0	292	149	4.38321046126e-10	6.85325391833385e-07	0.576,0.194	1.0,1.0	-0.615
			+	83373251	83373288	83372190	83372385	83378399	83380083	2,6	3,0	1,0	5,4	186	149	0.000180138	0.033992234961812196	0.348,1.0	0.138,0.0	0.605
			-	124804977	124805102	124803261	124803387	124805812	124805858	1,6	0,0	3,2	3,4	274	149	3.05857715599e-07	0.000147684	1.0,1.0	0.352,0.214	0.717
			-	152400059	152400135	152399848	152399974	152400207	152400289	61,53	0,0	15,40	3,11	225	149	8.88538416688e-06	0.00275229	1.0,1.0	0.768,0.707	0.262
			-	63902696	63902969	63900887	63901160	63924482	63924746	2,1	4,3	1,3	0,0	422	149	8.24669021959e-09	5.6410797222920426e-06	0.15,0.105	1.0,1.0	-0.873
			-	107801904	107801972	107801366	107801531	107802176	107802308	0,6	27,15	13,23	13,0	217	149	0.000105257	0.0220127	0.0,0.215	0.407,1.0	-0.596
			-	116592731	116592747	116591467	116591772	116605490	116605647	33,21	58,56	0,0	52,41	165	149	1.61481938932e-11	4.4184149857444066e-08	0.339,0.253	0.0,0.0	0.296
			-	116184100	116184139	116183344	116183410	116184797	116184864	183125	34,26	71,60	44,37	188	149	3.30718044114e-05	0.00841767	0.81,0.792	0.561,0.562	0.239
			+	102206149	102206254	102186795	102186845	102214012	102214088	2,4	11,9	8,17	0,0	254	149	0	0	0.096,0.207	1.0,1.0	-0.849
			+	102206193	102206254	102186795	102186845	102214012	102214165	24,40	11,9	30,42	0,0	210	149	9.16852679334e-08	4.7037407614457125e-05	0.608,0.759	1.0,1.0	-0.317
			+	142266481	142266619	142265905	142266044	142267500	142267696	7,1	0,0	1,0	2,1	287	149	9.95088325928e-06	0.00302525	1.0,1.0	0.206,0.0	0.897
			-	95658149	95658339	95658012	95658077	95658817	95658942	5,4	0,0	1,1	3,1	339	149	8.06243728835e-06	0.0025454	1.0,1.0	0.128,0.305	0.783
			-	41554735	41554893	41549801	41549954	41556211	41556350	2,1	3,1	5,5	0,0	307	149	0.000208952	0.037696322954681914	0.244,0.327	1.0,1.0	-0.715
			+	180980027	180980147	180977728	180977839	180980848	180980887	22,20	1,1	1,11	8,8	269	149	1.46968182002e-06	0.000621614	0.924,0.917	0.065,0.432	0.672
			+	151331339	151331532	151303853	151303988	151337091	151337548	3,10	0,0	0,2	4,1	342	149	1.07469225763e-06	0.000470486	1.0,1.0	0.0,0.466	0.767
			-	37669788	37669901	37665829	37666844	37685175	37685311	1,2	4,1	1,2	0,0	262	149	6.05310705075e-05	0.014283438115790517	0.124,0.532	1.0,1.0	-0.672
			+	84083904	84083951	84070656	84070752	84086263	84086513	209200	0,0	158127	27,26	196	149	3.23507887146e-12	1.0622057966551763e-08	1.0,1.0	0.816,0.788	0.198
			-	173457275	173457369	173438832	173438980	173501115	173501158	6,4	3,7	2,4	0,0	243	149	2.50630176168e-07	0.000124685	0.551,0.259	1.0,1.0	-0.595
			-	173490962	173491160	173438832	173438980	173501115	173501160	5,6	3,7	2,2	0,0	347	149	1.2838600183e-09	1.4051419946954066e-06	0.417,0.269	1.0,1.0	-0.657
			+	11976443	11976587	11966573	11966683	11980141	11982200	1,4	0,0	0,2	3,4	293	149	6.06274030979e-10	8.654957188332384e-07	1.0,1.0	0.0,0.203	0.898
			+	11976443	11977102	11966626	11966683	11980141	11980408	20,20	0,0	8,10	3,4	808	149	6.76304104941e-08	3.581575642198838e-05	1.0,1.0	0.33,0.316	0.677
			-	12405835	12405887	12402303	12402377	12408808	12408977	11,11	3,7	12,23	1,0	201	149	0.000103379	0.0219127	0.731,0.538	0.899,1.0	-0.315
			+	164633477	164633488	164628617	164628768	164633632	164634407	0,0	6,3	13,27	3,10	160	149	9.28767951436e-09	6.099033383489925e-06	0.0,0.0	0.801,0.715	-0.758
			+	164633477	164633488	164628617	164628775	164633632	164634407	22,18	12,7	108199	2,0	160	149	7.17843040565e-09	5.014820934874726e-06	0.631,0.705	0.981,1.0	-0.323
			+	4177758	4177835	4177548	4177638	4181227	4181281	115,87	12,14	125162	0,0	226	149	3.41365553951e-05	0.00855603	0.863,0.804	1.0,1.0	-0.166
			+	4181029	4181074	4177570	4177638	4181227	4181256	16,14	12,14	8,17	0,0	194	149	2.56840870794e-09	2.1854171024553004e-06	0.506,0.434	1.0,1.0	-0.53
			-	171107713	171107829	171107003	171107148	171107961	171108096	13,14	2,1	6,5	11,5	265	149	4.43549188575e-05	0.010787773376052998	0.785,0.887	0.235,0.36	0.539
			+	32498053	32498237	32497022	32497123	32499237	32499328	123114	17,12	214240	0,0	333	149	1.61902775631e-08	9.844288398274543e-06	0.764,0.81	1.0,1.0	-0.213
			+	119671874	119671987	119619416	119619545	119729233	119729469	17,13	0,1	16,17	8,4	262	149	0.000179145	0.033992234961812196	1.0,0.881	0.532,0.707	0.321
			-	56236064	56236155	56232008	56232098	56243936	56244047	11,8	6,4	23,15	0,1	240	149	1.72325092591e-05	0.00487702	0.532,0.554	1.0,0.903	-0.408
			-	11905719	11905734	11900349	11900424	11933196	11933301	2,4	0,0	0,0	1,1	164	149	2.5137333326e-09	2.1854171024553004e-06	1.0,1.0	0.0,0.0	1
			-	31174714	31174786	31157956	31158084	31195008	31195355	28,20	9,18	27,26	1,1	221	149	1.73786607343e-05	0.00487702	0.677,0.428	0.948,0.946	-0.394
			-	175584530	175584657	175581149	175584325	175592751	175592754	11,45	0,0	55,28	8,23	276	149	3.37376879589e-06	0.00124466	1.0,1.0	0.788,0.397	0.407
			-	44976695	44976876	44976400	44976564	44982805	44982876	4,2	0,0	3,4	1,5	330	149	4.36258288143e-05	0.010689630323050195	1.0,1.0	0.575,0.265	0.58
			-	99148343	99148463	99147756	99147895	99149742	99149798	435426	28,34	466500	0,8	269	149	0.0003003	0.049798203909426145	0.896,0.874	1.0,0.972	-0.101
			+	91038076	91038169	91035019	91035112	91039877	91040019	13,28	17,11	14,19	0,2	242	149	8.87011165588e-05	0.019416083073944258	0.32,0.61	1.0,0.854	-0.462
			-	40124126	40124174	40115387	40115798	40124772	40125011	3,4	1,0	1,0	7,5	197	149	3.58657695765e-08	1.9626944637913354e-05	0.694,1.0	0.098,0.0	0.798
			-	31356155	31356236	31354852	31354925	31357700	31357741	78,70	0,7	58,50	18,19	230	149	1.40975627532e-05	0.00406035	1.0,0.866	0.676,0.63	0.28
			-	41685568	41685659	41621766	41621917	41685783	41685864	24,20	0,0	22,4	6,4	240	149	0.000103444	0.0219127	1.0,1.0	0.695,0.383	0.461
			+	145792977	145793104	145792678	145792746	145805217	145805228	38,40	11,12	39,34	0,0	276	149	5.11694153715e-09	3.7335479651285133e-06	0.651,0.643	1.0,1.0	-0.353
			+	25807649	25807660	25804516	25804826	25831269	25831418	0,0	8,1	1,2	1,0	160	149	0.000237086	0.0407564	0.0,0.0	0.482,1.0	-0.741
			-	54877876	54877894	54876947	54877041	54882216	54882270	0,0	35,39	33,60	37,38	167	149	0	0	0.0,0.0	0.443,0.585	-0.514
			-	30233527	30233610	30232359	30232457	30234350	30234422	2,5	19,34	19,37	24,19	232	149	1.08736334982e-05	0.00324568	0.063,0.086	0.337,0.556	-0.372
			-	132438828	132438936	132429509	132429611	132452319	132452438	18,15	7,8	13,28	0,1	257	149	3.62124211983e-06	0.00130659	0.599,0.521	1.0,0.942	-0.411
			-	148526086	148526104	148524283	148524322	148526915	148527044	1,4	0,0	0,0	8,14	167	149	2.07256434237e-11	5.2346598167212744e-08	1.0,1.0	0.0,0.0	1
			-	148526915	148527044	148524283	148524322	148528590	148528687	0,0	6,12	22,14	10,8	278	149	7.28470173073e-10	9.1994575625688e-07	0.0,0.0	0.541,0.484	-0.512
			-	8136593	8136623	8132142	8132269	8140141	8140252	12,11	0,0	4,8	7,4	179	149	2.07482041004e-06	0.000792147	1.0,1.0	0.322,0.625	0.526
			-	8137981	8138068	8132142	8132269	8140141	8140252	32,41	0,0	20,18	7,4	236	149	5.19808414536e-05	0.012549551090349283	1.0,1.0	0.643,0.74	0.308
			-	23482300	23482309	23475634	23475808	23486017	23486094	13,2	0,2	0,0	4,1	158	149	3.2253764326e-08	1.7949493184404815e-05	1.0,0.485	0.0,0.0	0.742
			+	51852540	51852622	51851925	51852048	51853371	51853553	15,24	25,47	0,0	26,29	231	149	8.69500027534e-09	5.826359980418644e-06	0.279,0.248	0.0,0.0	0.264
			-	133583082	133583136	133581710	133581770	133588993	133589098	30,39	8,3	16,15	18,14	203	149	6.73627764484e-05	0.015253720013150108	0.734,0.905	0.395,0.44	0.402
			-	3341162	3341296	3335761	3335888	3342595	3342674	0,8	2,4	4,2	0,0	283	149	0.000162947	0.0322187	0.0,0.513	1.0,1.0	-0.744
			+	67152019	67152093	67149843	67150174	67156434	67157277	1,0	4,7	4,5	3,4	223	149	0.000191301	0.0354868	0.143,0.0	0.471,0.455	-0.391
			-	106552827	106552850	106545043	106545988	106562567	106562624	8,10	14,17	34,29	4,8	172	149	1.48443474046e-06	0.000621614	0.331,0.338	0.88,0.758	-0.484
			+	113274686	113274804	113194180	113196174	113309246	113309308	112115	46,50	158160	26,19	267	149	6.36831881516e-05	0.014622194403983458	0.576,0.562	0.772,0.825	-0.23
			+	55393642	55394088	55391759	55391799	55398822	55399027	47,28	5,0	22,35	15,20	595	149	6.15847904044e-05	0.014340957504525315	0.702,1.0	0.269,0.305	0.564
			+	29452797	29452896	29452131	29452379	29453197	29453297	5,5	0,0	3,0	1,5	248	149	8.54501336309e-05	0.0189572	1.0,1.0	0.643,0.0	0.678
			+	155459781	155459845	155459567	155459660	155460653	155460752	10,4	0,0	2,0	2,2	213	149	9.89408533971e-05	0.021232836473466545	1.0,1.0	0.412,0.0	0.794
			+	150078948	150079009	150078611	150078738	150080162	150082645	35,60	0,0	39,31	19,6	210	149	2.21172046233e-08	1.2967791010739861e-05	1.0,1.0	0.593,0.786	0.31
			+	169798018	169798371	169796957	169797144	169799350	169799965	5,3	0,0	4,5	5,1	502	149	2.72624588292e-05	0.00710425	1.0,1.0	0.192,0.597	0.606
			+	169798038	169798371	169796961	169797144	169799350	169799965	2,2	0,0	1,2	5,1	482	149	2.94941203682e-08	1.6989648213499627e-05	1.0,1.0	0.058,0.382	0.78
			-	72625783	72625825	72611082	72611215	72626102	72626186	0,1	25,31	6,14	24,11	191	149	0.000104151	0.021921035082520218	0.0,0.025	0.163,0.498	-0.318
			+	139091641	139091650	139090967	139091090	139092505	139092705	28,94	44,52	0,0	58,39	158	149	5.77315972805e-15	3.1592654418465616e-11	0.375,0.63	0.0,0.0	0.502
			+	162714358	162714367	162700701	162700839	162715128	162716662	4,14	12,0	0,0	3,3	158	149	0.000165646	0.032373959560385086	0.239,1.0	0.0,0.0	0.619
			-	34325738	34325787	34307060	34307205	34326733	34326792	1,3	0,0	1,0	2,2	198	149	2.00781075232e-06	0.000784815	1.0,1.0	0.273,0.0	0.863
			-	102635408	102635512	102631299	102631777	102639536	102639613	8,6	2,0	0,0	2,4	253	149	1.35687905356e-10	2.3448298339257387e-07	0.702,1.0	0.0,0.0	0.851
			+	138466749	138466846	138450187	138450394	138470138	138470236	10,14	8,4	21,25	0,1	246	149	2.76746776995e-06	0.00103258	0.431,0.679	1.0,0.938	-0.414
			-	113694013	113694122	113693079	113693230	113696070	113696184	1,5	1,0	0,0	3,1	258	149	6.33682228856e-05	0.014622194403983458	0.366,1.0	0.0,0.0	0.683
			+	119809251	119809397	119636197	119636396	119815394	119816039	3,8	0,1	2,5	4,3	295	149	0.000198287	0.036371779950860404	1.0,0.802	0.202,0.457	0.572
			+	69679323	69679381	69678994	69679121	69680494	69681632	36,48	3,0	51,50	12,19	207	149	6.96995413747e-05	0.015674758503403424	0.896,1.0	0.754,0.654	0.244
			+	150586751	150586798	150586464	150586565	150587441	150587507	8,1	25,21	16,17	0,0	196	149	0	0	0.196,0.035	1.0,1.0	-0.884
			-	85695043	85695249	85693412	85693525	85695839	85695855	1,2	6,5	8,9	0,0	355	149	8.03801469829e-14	3.7702882086236263e-10	0.065,0.144	1.0,1.0	-0.895
			-	85695102	85695249	85693412	85693525	85695839	85695860	14,27	6,5	41,59	0,0	296	149	2.78832754032e-05	0.00715297	0.54,0.731	1.0,1.0	-0.365
			+	152130404	152130492	152130151	152130287	152131003	152131101	63,28	11,0	43,34	26,21	237	149	0.000194427	0.0358641	0.783,1.0	0.51,0.504	0.384
			+	25371342	25371489	25364848	25364991	25380034	25380157	44,45	57,46	81,89	26,29	296	149	2.42037100429e-06	0.000913454	0.28,0.33	0.611,0.607	-0.304
			+	76312101	76312142	76311308	76311416	76312443	76312585	10,9	11,5	12,18	0,2	190	149	6.09027634833e-05	0.014283438115790517	0.416,0.585	1.0,0.876	-0.438
			-	131691239	131691281	131690234	131690297	131695098	131695156	10,14	0,0	7,14	10,7	191	149	3.15292192354e-09	2.588075960937809e-06	1.0,1.0	0.353,0.609	0.519
			-	131691441	131691498	131690234	131690297	131695098	131695286	32,24	0,0	18,15	10,7	206	149	8.31693824921e-10	1.0114012980539302e-06	1.0,1.0	0.566,0.608	0.413
			-	170707698	170707795	170701756	170702139	170712635	170712768	2,3	0,0	0,0	2,1	246	149	2.59582344508e-09	2.1854171024553004e-06	1.0,1.0	0.0,0.0	1
			+	9951947	9951959	9947347	9947560	9960530	9960667	28194	174163	0,0	192166	161	149	4.09973373523e-05	0.010121102064852769	0.13,0.524	0.0,0.0	0.327
			+	108400293	108400326	108394849	108394961	108408421	108408457	51,51	0,0	58,42	11,10	182	149	8.73054113781e-06	0.00273008	1.0,1.0	0.812,0.775	0.206
			-	42150781	42150849	42138862	42139700	42155033	42155150	43,25	0,0	49,43	14,5	217	149	2.71632422962e-05	0.00710425	1.0,1.0	0.706,0.855	0.22
			+	18589864	18590128	18573890	18574016	18590330	18590606	2,0	2,1	6,10	0,0	413	149	9.01839433977e-05	0.019609931109404514	0.265,0.0	1.0,1.0	-0.867
			-	75784119	75784156	75777787	75777825	75809619	75809727	11,16	3,16	9,6	0,0	186	149	9.68657516642e-07	0.000429796	0.746,0.445	1.0,1.0	-0.404
			+	54585095	54585398	54582063	54582566	54586905	54587170	78,48	4,0	31,37	12,11	452	149	3.47118101784e-06	0.00126636	0.865,1.0	0.46,0.526	0.44
			-	36258215	36258401	36251251	36251407	36359912	36360003	2,4	4,2	4,4	0,0	335	149	7.43252980606e-06	0.00236932	0.182,0.471	1.0,1.0	-0.673
			-	89992178	89992225	89983963	89984439	89996588	89996663	0,2	1,3	3,1	1,0	196	149	0.00024344	0.041630692658312936	0.0,0.336	0.695,1.0	-0.679
			+	31308174	31308499	31305223	31305324	31312925	31312997	10,6	4,6	1,3	0,0	474	149	1.67565672449e-09	1.7747907384485372e-06	0.44,0.239	1.0,1.0	-0.66
			+	77467240	77467448	77393786	77393847	77476864	77476911	4,9	6,3	1,8	0,0	357	149	5.5005291888e-07	0.000254372	0.218,0.556	1.0,1.0	-0.613
			+	51513745	51513841	51511762	51512192	51514029	51514117	1,0	6,3	5,3	2,3	245	149	0.000233681	0.0406438	0.092,0.0	0.603,0.378	-0.445
			+	17385736	17385817	17385569	17385663	17385896	17386038	5,3	3,3	3,10	0,0	230	149	0.000176881	0.033765848946258364	0.519,0.393	1.0,1.0	-0.544
			+	71789519	71789609	71786956	71787038	71795405	71795528	9,14	11,4	12,1	0,0	239	149	7.33189388313e-07	0.000329775	0.338,0.686	1.0,1.0	-0.488
			+	71791550	71791664	71786959	71787038	71795405	71795528	12,13	11,4	6,12	0,0	263	149	3.01382782064e-08	1.7061383217740304e-05	0.382,0.648	1.0,1.0	-0.485
			-	127019181	127019277	127018138	127018813	127020576	127020690	24,24	25,23	35,71	0,22	245	149	0.000271349	0.0459251	0.369,0.388	1.0,0.662	-0.452
			-	18878584	18878684	18877110	18877227	18880794	18881076	11,29	0,0	11,17	4,7	249	149	1.71779861768e-06	0.000687832	1.0,1.0	0.622,0.592	0.393
			+	35538459	35538526	35537684	35538002	35538930	35538995	3,6	0,0	3,4	8,10	216	149	5.57530999146e-09	3.9795593099912535e-06	1.0,1.0	0.206,0.216	0.789
			+	15721415	15721464	15720149	15720286	15723223	15723390	1,7	0,0	0,0	7,1	198	149	1.08796305298e-11	3.247470807413211e-08	1.0,1.0	0.0,0.0	1
			+	119442464	119442557	119433486	119433624	119443070	119443287	4,0	4,1	3,3	0,0	242	149	0.000235743	0.040738788988698905	0.381,0.0	1.0,1.0	-0.809
			+	65305986	65306106	65298642	65298717	65307115	65307313	110,99	12,18	97112	0,0	269	149	7.2041705379e-08	3.7546307212922e-05	0.835,0.753	1.0,1.0	-0.206
			+	70052175	70052297	70051843	70051939	70053995	70054132	0,0	1,2	2,2	0,0	271	149	3.86727549984e-09	3.023288660993966e-06	0.0,0.0	1.0,1.0	-1
			+	63548180	63548353	63547821	63547912	63549048	63549277	3,3	0,0	4,4	6,3	322	149	4.02791200393e-09	3.0756386683032004e-06	1.0,1.0	0.236,0.382	0.691
			+	45495245	45495356	45494916	45495070	45496959	45497591	26,32	0,0	20,14	11,9	260	149	1.03861808043e-10	1.894554780713257e-07	1.0,1.0	0.51,0.471	0.51
			+	127928328	127928719	127927445	127927645	127932307	127932392	42,32	8,7	24,22	0,0	540	149	1.75340597597e-09	1.7991041192187182e-06	0.592,0.558	1.0,1.0	-0.425
			+	117419791	117419929	117414780	117414874	117422465	117422659	4,0	3,2	2,3	0,0	287	149	4.03249596448e-05	0.010030528219525478	0.409,0.0	1.0,1.0	-0.795
			-	42314441	42314568	42314181	42314242	42342074	42342142	10,19	9,4	27,34	0,0	276	149	5.41244366181e-06	0.00183208	0.375,0.719	1.0,1.0	-0.453
			-	156676378	156676815	156672632	156675346	156679742	156679833	6,2	3,5	4,9	0,1	586	149	0.000163871	0.0322187	0.337,0.092	1.0,0.696	-0.633
			+	85608806	85608860	85606779	85606830	85619695	85619770	4,1	0,0	2,6	4,3	203	149	8.79640212119e-05	0.019384	1.0,1.0	0.268,0.595	0.569
			+	13879944	13880019	13841818	13841964	13942326	13942428	27,38	10,8	22,36	0,0	224	149	3.26300310771e-07	0.000155272	0.642,0.76	1.0,1.0	-0.299
			+	74461978	74461987	74460036	74460255	74462518	74462674	58,60	10,4	0,0	3,8	158	149	2.01938465949e-12	8.288059488711834e-09	0.845,0.934	0.0,0.0	0.889
			+	31606056	31606334	31602263	31602295	31617016	31617681	38,63	3,9	48,51	0,0	427	149	0.000174992	0.0336006	0.815,0.71	1.0,1.0	-0.238
			+	75329567	75329621	75326853	75327227	75333141	75333207	28,49	0,0	19,37	14,6	203	149	2.1202542149e-05	0.00580137	1.0,1.0	0.499,0.819	0.341
			+	75333141	75333207	75326853	75327227	75334864	75335057	15,14	19,17	23,19	5,0	215	149	1.22722329545e-05	0.00359774	0.354,0.363	0.761,1.0	-0.522
			-	39530517	39530684	39521551	39521804	39557468	39557545	26,15	0,0	5,19	5,5	316	149	7.16111631438e-06	0.00235128	1.0,1.0	0.32,0.642	0.519
			-	45703093	45703203	45702541	45702701	45705054	45705214	8,3	1,0	2,3	4,4	259	149	2.78851256084e-05	0.00715297	0.822,1.0	0.223,0.301	0.649
			+	109403802	109403989	109400873	109401234	109409125	109409194	4,0	3,2	5,3	1,0	336	149	0.000260842	0.044375579811699754	0.372,0.0	0.689,1.0	-0.659
			+	110557244	110557253	110556230	110556307	110559348	110559444	0,5	37,24	17,30	34,18	158	149	6.69500450204e-05	0.015253720013150108	0.0,0.164	0.32,0.611	-0.384
			+	72719637	72719760	72704909	72705004	72719943	72720004	12,11	5,9	23,10	0,1	272	149	7.30972304896e-06	0.00235301	0.568,0.401	1.0,0.846	-0.439
			+	72719637	72719764	72704910	72705004	72719943	72720004	23,34	5,9	42,25	0,1	276	149	2.23589818528e-05	0.00606723	0.713,0.671	1.0,0.931	-0.274
			+	72719637	72719834	72704913	72705004	72719943	72720004	21,11	5,9	27,16	0,1	346	149	1.80426947817e-05	0.00502046	0.644,0.345	1.0,0.873	-0.442
			-	57322368	57322755	57306105	57306128	57327445	57327574	48,35	0,0	26,46	9,4	536	149	9.50444939096e-06	0.00291653	1.0,1.0	0.445,0.762	0.396
			+	118434138	118434429	118428825	118429002	118434959	118435179	3,2	0,0	0,0	2,1	440	149	1.94810889642e-09	1.938309318334978e-06	1.0,1.0	0.0,0.0	1
			-	25368736	25368845	25342192	25342294	25374453	25374652	9,6	6,3	15,17	1,0	258	149	2.28251127219e-05	0.00614295	0.464,0.536	0.897,1.0	-0.449
			-	20984559	20984614	20984370	20984477	20984684	20984840	59,50	2,0	76,87	14,13	204	149	0.000291441	0.0485745	0.956,1.0	0.799,0.83	0.163
			+	71924680	71924761	71921842	71921969	71927131	71928742	0,2	8,6	8,2	0,2	230	149	0.000183542	0.0344367	0.0,0.178	1.0,0.393	-0.608
			-	61628847	61628900	61624872	61624958	61629204	61629294	0,0	1,1	1,2	0,0	202	149	1.56961393882e-08	9.72390642777658e-06	0.0,0.0	1.0,1.0	-1
			+	30247164	30247256	30245663	30245768	30248143	30248701	2,2	4,1	1,1	0,0	241	149	0.000226272	0.0398	0.236,0.553	1.0,1.0	-0.605
			-	17393944	17394067	17392815	17393829	17394295	17394495	0,2	3,5	2,3	0,0	272	149	3.99222876979e-11	8.192552464205303e-08	0.0,0.18	1.0,1.0	-0.91
			-	21094882	21094892	21091020	21091158	21095555	21095831	7,0	8,9	1,1	0,0	159	149	2.22544727091e-09	2.087723876944541e-06	0.451,0.0	1.0,1.0	-0.774
			+	102428909	102429012	102426889	102427037	102429572	102429648	5,3	4,2	8,10	1,0	252	149	0.000173207	0.0334533	0.425,0.47	0.825,1.0	-0.465
			+	35631059	35631179	35629476	35629609	35640331	35640445	9,11	10,10	12,4	0,0	269	149	9.49940448525e-09	6.1157538601705584e-06	0.333,0.379	1.0,1.0	-0.644
			+	122940667	122940810	122938283	122938429	122942561	122942673	48,47	10,11	44,31	2,0	292	149	0.000201003	0.036665256040358356	0.71,0.686	0.918,1.0	-0.261
			+	51116086	51116191	51109207	51109283	51117493	51117951	0,0	5,9	11,9	0,1	254	149	0	0	0.0,0.0	1.0,0.841	-0.92
			-	150082101	150082177	150078466	150078568	150116925	150117009	6,2	3,3	5,13	0,0	225	149	0.000286771	0.048286432697827765	0.57,0.306	1.0,1.0	-0.562
			-	57052228	57052292	57051921	57052021	57053884	57054318	4,3	3,7	6,9	0,0	213	149	3.82807316957e-08	2.0605074499944486e-05	0.483,0.231	1.0,1.0	-0.643
			-	88585978	88586189	88570744	88571038	88601541	88601623	5,2	0,1	1,0	9,1	360	149	1.25950040792e-05	0.00365968	1.0,0.453	0.044,0.0	0.705
			-	47172027	47172114	47171276	47171388	47181941	47182041	0,1	2,5	4,2	0,0	236	149	2.68450817131e-11	6.29593866405661e-08	0.0,0.112	1.0,1.0	-0.944
			-	119722133	119722252	119717599	119717668	119722650	119722713	2,1	0,0	2,0	2,2	268	149	2.69829520352e-05	0.00710425	1.0,1.0	0.357,0.0	0.822
			+	88240436	88240524	88199732	88199858	88248363	88248441	0,0	5,2	4,6	6,6	237	149	0.000173072	0.0334533	0.0,0.0	0.295,0.386	-0.341
			+	78094890	78095023	78092637	78092718	78095665	78096330	7,11	0,2	3,2	11,8	282	149	6.23310253745e-07	0.000284247	1.0,0.744	0.126,0.117	0.75
			+	36015785	36016027	36007311	36007671	36021420	36021593	0,2	2,1	6,10	0,0	391	149	0.000112318	0.023055124579545824	0.0,0.433	1.0,1.0	-0.783
			-	97413198	97413321	97410139	97410999	97413915	97414068	38,28	0,0	37,42	5,10	272	149	1.84477273897e-05	0.00509002	1.0,1.0	0.802,0.697	0.25
			-	62184882	62184952	62182465	62182660	62186959	62187058	6,13	0,0	4,8	7,2	219	149	0.000208585	0.037696322954681914	1.0,1.0	0.28,0.731	0.494
			+	14721288	14721351	14719943	14720039	14721968	14722124	3,5	0,0	0,0	1,2	212	149	5.91144577733e-10	8.654957188332384e-07	1.0,1.0	0.0,0.0	1
			-	157730334	157730398	157729045	157729868	157732361	157732495	4,3	8,2	10,10	0,2	213	149	0.000288978	0.0484098	0.259,0.512	1.0,0.778	-0.504
